# Telomere length sensitive regulation of Interleukin Receptor 1 type 1 (IL1R1) by the shelterin protein TRF2 modulates immune signalling in the tumour microenvironment

**DOI:** 10.1101/2021.12.07.471419

**Authors:** Ananda Kishore Mukherjee, Subhajit Dutta, Ankita Singh, Shalu Sharma, Shuvra Shekhar Roy, Antara Sengupta, Megha Chatterjee, Soujanya Vinayagamurthy, Sulochana Bagri, Divya Khanna, Meenakshi Verma, Dristhi Soni, Anshul Budharaja, Sagar Kailasrao Bhisade, Vivekanand, Ahmad Perwez, Nija George, Mohammed Faruq, Ishaan Gupta, Radhakrishnan Sabarinathan, Shantanu Chowdhury

## Abstract

Telomeres are crucial for cancer progression. Immune signalling in the tumour microenvironment has been shown to be very important in cancer prognosis. However, the mechanisms by which telomeres might affect tumour immune response remain poorly understood. Here, we observed that interleukin-1 signalling is telomere-length dependent in cancer cells. Mechanistically, non-telomeric TRF2 (Telomeric Repeat binding Factor 2) binding at the IL-1-receptor type-1 (IL1R1) promoter was found to be affected by telomere length. Enhanced TRF2 binding at the *IL1R1* promoter in cells with short telomeres directly recruited the histone-acetyl-transferase (HAT) p300, and consequent H3K27 acetylation activated IL1R1. This altered NF-kappa B signalling and affected downstream cytokines like *IL6, IL8* and *TNF*. Further, *IL1R1* expression was telomere-sensitive in triple-negative breast cancer (TNBC) clinical samples. Infiltration of tumour-associated macrophages (TAM) was also sensitive to the length of tumour cell telomeres and highly correlated with *IL1R1* expression. The use of both IL1 Receptor antagonist (IL1RA) and *IL1R1* targeting ligands could abrogate M2 macrophage infiltration in TNBC tumour organoids. In summary, using TNBC cancer tissue (>90 patients), tumour-derived organoids, cancer cells and xenograft tumours with either long or short telomeres, we uncovered a heretofore undeciphered function of telomeres in modulating IL1 signalling and tumour immunity.
