## Supplementary File 3 for "Telomere length sensitive regulation of Interleukin Receptor 1 type 1 (IL1R1) by the shelterin protein TRF2 modulates immune signalling in the tumour microenvironment"

### Sheet: Sheet1
	RTL (normalized to HT1080)
4H I TT	0.01	short
5L X TT	0.01
4K VIII TT	0.02
6D I TT	0.02
2C III TT	0.02
5I V TT	0.02
5G VII TT	0.02
3G III TT	0.04
2G III TT	0.08
14G I TT	0.11
21J X TT	0.12
14I X TT	0.12
11K X TT	0.12
6J IX TT	0.12
23C VI TT	0.13
5E X TT	0.13
10H VII TT	0.14
4L I TT	0.16
4G IX TT	0.18
2K VIII TT	0.2
10K IV	0.2
5F III TT	0.21
6J VI TT	0.22
6E II TT	0.22
6D II TT	0.22
11M IV	0.26
22F II TT	0.27
12G VII	0.29
16H V	0.31
10H VI	0.33
8D II TT	0.35
23A VI	0.35
11M VII TT	0.36
14D VI	0.38
23A IV	0.39
4C VI TT	0.4
7D VII TT	0.41
18H I TT	0.44
1H VI TT	0.45
13D VI TT	0.51
2G VI TT	0.54
382 T	0.59
23A V	0.6
5G VIII TT	0.6
7J IX TT	0.7
9H X TT	0.71
12D I TT	0.72
21F IV	0.73
19L VI TT	0.74
13K II TT	0.74
11F III TT	0.75
7J VIII TT	0.79
12G VIII	0.8
5L II TT	0.8
7L IV TT	0.86
4F I TT	0.87
19I VI	0.95
7A VI TT	0.95
11M III TT	0.95
11M VII TT	0.95
10F VIII TT	0.98
8K II TT	0.98
20L III	1.01
17L IV TT	1.06	long
15H VII	1.09
7B VIII TT	1.14
10B VIII	1.15
18C V TT	1.17
16H X TT	1.18
7C II TT	1.22
15H IV	1.22
21B VIII	1.24
11F IV	1.31
18C V	1.33
3L III TT	1.37
21B III	1.47
17F X TT	1.5
17F II TT	1.55
13H VII	1.69
13H VII TT	1.69
15K IX	2.34
17L VI TT	2.42
17L I	2.54
18C I TT	2.78
10B V TT	2.81
15K V TT	2.9
12D VI TT	3.8
15K VI TT	3.99
12B IX	4.01
22B X	4.98
4C VI	8.25
8C III	8.4
17F IV	8.7
6J V TT	10.39
9G VIII	14.83
