## Supplementary File 5 for "Telomere length sensitive regulation of Interleukin Receptor 1 type 1 (IL1R1) by the shelterin protein TRF2 modulates immune signalling in the tumour microenvironment"

### Sheet: IMMUNE CELL MARKERS 
Gene	Cytoband	Log2 Ratio( IL1R1 low/ IL1R1 high)	p-Value	q-Value	Higher expression in
TAM markers
CD163	12p13.31	0.38	0.009811	0.0333	IL1R1 HIGH
MRC1	10p12.33	0.79	3.098e-05	0.0003967	IL1R1 HIGH
MRC2	17q23.2	0.22	0.0501	0.116	IL1R1 HIGH
CD86	3q13.33	0.2	0.0412	0.1	IL1R1 HIGH
CD80	3q13.33	0.17	0.17	0.292	IL1R1 HIGH
TAM chemo-attractants
CCL3	17q12	0.12	0.334	0.479	IL1R1 HIGH
CXCL12	10q11.21	0.43	0.0002118	0.001689	IL1R1 HIGH
CCL2	17q12	0.36	0.007931	0.0283	IL1R1 HIGH
CCL5	17q12	0.19	0.201	0.331	IL1R1 HIGH
CCL4	17q12	0.13	0.262	0.403	IL1R1 HIGH
CCL8	17q12	0.37	0.0224	0.0625	IL1R1 HIGH
TERT	5p15.33	-0.48	7.234e-05	0.0007502	IL1R1 LOW
TERC	3q26.2	-0.07	0.137	0.25	IL1R1 LOW
CD3G	11q23.3	0.49	0.005232	0.0206	IL1R1 HIGH
CD4	12p13.31	0.23	0.0179	0.0527	IL1R1 HIGH
CD8A	2p11.2	0.22	0.138	0.251	IL1R1 HIGH
FOXP3	Xp11.23	0.13	0.293	0.438	IL1R1 HIGH
ENTPD1	10q24.1	0.2	0.0005727	0.00372	IL1R1 HIGH
PDCD1	2q37.3	0.13	0.407	0.551	IL1R1 HIGH

### Sheet: CORRELATION IL1R1
Correlated Gene	Cytoband	Spearman's Correlation	p-Value	q-Value
MRC1	10p12.33	0.42324	5.24193e-43	2.39314e-41
CD163	12p13.31	0.281592	5.89409e-19	5.27834e-18
TERT	5p15.33	-0.193343	1.54321e-09	5.76497e-09
CXCL12	10q11.21	0.502573	1.39993e-62	2.24459e-60
ENTPD1	10q24.1	0.437959	2.93239e-46	1.59271e-44
CD3G	11q23.3	0.352215	2.02981e-29	3.90042e-28
CD4	12p13.31	0.359792	1.03113e-30	2.15269e-29
CCL2	17q12	0.277458	1.98655e-18	1.6892e-17
CCL8	17q12	0.167949	1.65757e-07	4.99415e-07
