## Supplementary material for "Telomere length sensitive regulation of Interleukin Receptor 1 type 1 (IL1R1) by the shelterin protein TRF2 modulates immune signalling in the tumour microenvironment": revised manuscript source data and statistical tests: FIGURE 2.xlsx

### Sheet: 2A
IL1R1 mRNA	Control	TRF2 over-expressed	TRF2 silenced
	1	6.185	0.188549
	1	3.68899	0.398599
	1	4.85678	0.216478
Column B	TRF2 over-expressed
vs.	vs.
Column A	Control
Unpaired t test with Welch's correction
P value	0.0324
P value summary	*
Significantly different (P < 0.05)?	Yes
One- or two-tailed P value?	Two-tailed
Welch-corrected t, df	t=5.423, df=2.000
Column C	TRF2 silenced
vs.	vs.
Column A	Control
Unpaired t test with Welch's correction
P value	0.008
P value summary	**
Significantly different (P < 0.05)?	Yes
One- or two-tailed P value?	Two-tailed
Welch-corrected t, df	t=11.12, df=2.000

### Sheet: 2B
	UNTRANSFECTED			TRF2-FLAG			DEL B-FLAG			DEL M- FLAG
+200 bp	1.27292	0.728654	0.610161	1.26981	1.17806	1.27487	0.497786	1.30284	1.10647	0.604494	0.824924	0.687837
-200 bp	0.822515	0.724393	1.39544	11.3919	9.21044	5.07489	2.07999	4.88784	0.878398	1.84019	1.62836	0.540322
-400 bp	0.945273	1.31003	0.823879	4.38143	2.30732	5.21461	1.00851	1.83621	1.13453	1.35689	0.604683	1.32632
-600 bp	1.42384	1.19812	1.06459	1.18519	0.666054	0.494068	0.528493	0.542915	0.97459	0.983649	0.766154	1.34323
-800 bp	1.10066	0.922006	0.723442	0.687587	1.05378	1.15584	1.17604	0.884975	1.37353	1.27586	0.644854	0.848604
-1000 bp	1.41833	1.24934	1.07335	1.35066	0.866486	1.41544	0.592423	1.35853	0.658831	0.727008	0.952951	1.154
3' UTR	0.775242	1.09631	1.13443	1.43158	1.14095	1.11539	1.08411	0.538685	0.542321	0.735781	1.10478	1.14869
-20 KB	1.39061	1.17719	0.765028	0.785926	0.738073	0.873657	0.699883	0.853074	1.04517	1.28048	1.18632	1.2269
Two-way ANOVA	Ordinary
Alpha	0.05
Source of Variation	% of total variation	P value	P value summary	Significant?
Interaction	44.32	<0.0001	****	Yes
IL1R1 SPANNING PRIMERS	26.47	<0.0001	****	Yes
TRF2	12.51	<0.0001	****	Yes
Tukey's multiple comparisons test	Mean Diff.	95.00% CI of diff.	Below threshold?	Summary	Adjusted P Value
+200 bp
UNTRANSFECTED vs. TRF2-FLAG	-0.3703	-2.048 to 1.308	No	ns	0.9371
UNTRANSFECTED vs. DEL B-FLAG	-0.09845	-1.776 to 1.580	No	ns	0.9987
UNTRANSFECTED vs. DEL M- FLAG	0.1648	-1.513 to 1.843	No	ns	0.9938
TRF2-FLAG vs. DEL B-FLAG	0.2719	-1.406 to 1.950	No	ns	0.9736
TRF2-FLAG vs. DEL M- FLAG	0.5352	-1.143 to 2.213	No	ns	0.8346
DEL B-FLAG vs. DEL M- FLAG	0.2633	-1.415 to 1.941	No	ns	0.9759
-200 bp
UNTRANSFECTED vs. TRF2-FLAG	-7.578	-9.256 to -5.900	Yes	****	<0.0001
UNTRANSFECTED vs. DEL B-FLAG	-1.635	-3.313 to 0.04336	No	ns	0.0589
UNTRANSFECTED vs. DEL M- FLAG	-0.3555	-2.033 to 1.322	No	ns	0.9438
TRF2-FLAG vs. DEL B-FLAG	5.944	4.266 to 7.622	Yes	****	<0.0001
TRF2-FLAG vs. DEL M- FLAG	7.223	5.545 to 8.901	Yes	****	<0.0001
DEL B-FLAG vs. DEL M- FLAG	1.279	-0.3989 to 2.957	No	ns	0.1948
-400 bp
UNTRANSFECTED vs. TRF2-FLAG	-2.941	-4.619 to -1.263	Yes	***	0.0001
UNTRANSFECTED vs. DEL B-FLAG	-0.3	-1.978 to 1.378	No	ns	0.965
UNTRANSFECTED vs. DEL M- FLAG	-0.06957	-1.748 to 1.608	No	ns	0.9995
TRF2-FLAG vs. DEL B-FLAG	2.641	0.9634 to 4.319	Yes	***	0.0006
TRF2-FLAG vs. DEL M- FLAG	2.872	1.194 to 4.550	Yes	***	0.0002
DEL B-FLAG vs. DEL M- FLAG	0.2305	-1.448 to 1.908	No	ns	0.9836
-600 bp
UNTRANSFECTED vs. TRF2-FLAG	0.4471	-1.231 to 2.125	No	ns	0.8956
UNTRANSFECTED vs. DEL B-FLAG	0.5468	-1.131 to 2.225	No	ns	0.8255
UNTRANSFECTED vs. DEL M- FLAG	0.1978	-1.480 to 1.876	No	ns	0.9895
TRF2-FLAG vs. DEL B-FLAG	0.09977	-1.578 to 1.778	No	ns	0.9986
TRF2-FLAG vs. DEL M- FLAG	-0.2492	-1.927 to 1.429	No	ns	0.9794
DEL B-FLAG vs. DEL M- FLAG	-0.349	-2.027 to 1.329	No	ns	0.9466
-800 bp
UNTRANSFECTED vs. TRF2-FLAG	-0.05037	-1.728 to 1.628	No	ns	0.9998
UNTRANSFECTED vs. DEL B-FLAG	-0.2295	-1.907 to 1.449	No	ns	0.9838
UNTRANSFECTED vs. DEL M- FLAG	-0.007738	-1.686 to 1.670	No	ns	>0.9999
TRF2-FLAG vs. DEL B-FLAG	-0.1791	-1.857 to 1.499	No	ns	0.9921
TRF2-FLAG vs. DEL M- FLAG	0.04263	-1.635 to 1.721	No	ns	0.9999
DEL B-FLAG vs. DEL M- FLAG	0.2217	-1.456 to 1.900	No	ns	0.9853

### Sheet: 2C
Control	TRF2 WT	delB	delM
1	4.82787	1.47855	2.88439
0.645475	2.57875	1.93789	1.17349
0.737462	8.1885	0.938787	1.62788
ANOVA summary
F	5.109
P value	0.029
P value summary	*
Significant diff. among means (P < 0.05)?	Yes
R squared	0.6571
Tukey's multiple comparisons test	Mean Diff.	95.00% CI of diff.	Below threshold?	Summary	Adjusted P Value
Control vs. TRF2 WT	-4.404	-8.335 to -0.4734	Yes	*	0.0292
Control vs. delB	-0.6574	-4.588 to 3.273	No	ns	0.9479
Control vs. delM	-1.101	-5.032 to 2.830	No	ns	0.8069
TRF2 WT vs. delB	3.747	-0.1841 to 7.677	No	ns	0.0618
TRF2 WT vs. delM	3.303	-0.6276 to 7.234	No	ns	0.1029
delB vs. delM	-0.4435	-4.374 to 3.487	No	ns	0.9827

### Sheet: SF
	HT1080 control	HT1080 TRF2
	3.029	12.314
	4.127	14.729
	3.751	7.746
	4.138	6.992
	3.2	6.231
	6.397	11.353			Mann Whitney test
	5.913	5.347			P value	<0.0001
	2.9	14.799			Exact or approximate P value?	Exact
	1.822	7.689			P value summary	****
	4.758	5.514			Significantly different (P < 0.05)?	Yes
	5.739	14.391			One- or two-tailed P value?	Two-tailed
	4.705	9.038			Sum of ranks in column A,B	371 , 904
	4.436	13.994			Mann-Whitney U	46
	3.01	17.227
	4.161	4.303
	4.462	13.667
	2.982	19.671
	4.831	12.954
	5.014	15.094
	6.168	12.973
	0.72	2.13
	6.869	16.2
	3.149	9.156
	2.141	8.767
	3.745	11.364

### Sheet: SG
TRF2	CONTROL	TRF2 INDUCED			IL1R1	CONTROL	TRF2 INDUCED
	9485	31399				3478	11484
	7466	23904				8947	21467
	5869	16367				9377	7468
	8374	19378				1284	9367
	8947	27489				3438	8478
	4586	19388				2593	9843
	Mann Whitney test				Mann Whitney test
	P value	0.0022			P value	0.0411
	Exact or approximate P value?	Exact			Exact or approximate P value?	Exact
	P value summary	**			P value summary	*
	Significantly different (P < 0.05)?	Yes			Significantly different (P < 0.05)?	Yes
	One- or two-tailed P value?	Two-tailed			One- or two-tailed P value?	Two-tailed
	Sum of ranks in column A,B	21 , 57			Sum of ranks in column A,B	26 , 52
	Mann-Whitney U	0			Mann-Whitney U	5
