## Supplementary material for "Telomere length sensitive regulation of Interleukin Receptor 1 type 1 (IL1R1) by the shelterin protein TRF2 modulates immune signalling in the tumour microenvironment": revised manuscript source data and statistical tests: FIGURE 3.xlsx

### Sheet: 3B
	IL1R1 WT A	IL1R1 MUT A			IL1R1 WT B	IL1R1 MUT B
310	0.0253876	0.00129191		310	-0.136476	-0.0903585
309	0.0707316	0.0145172		309	-0.106536	-0.0749664
308	0.131251	0.0466614		308	-0.0979004	-0.0308868
307	0.154687	0.0829926		307	-0.0725922	-0.0222778
306	0.104868	0.0411133		306	-0.0646871	-0.0122833
305	0.0701477	-0.0225077		305	-0.0410431	0.0179464
304	0.0174601	-0.107953		304	-0.0863597	0.0190094
303	-0.000947062	-0.054365		303	-0.0685527	0.0698751
302	0.0265279	0.0175985		302	-0.0163045	0.16369
301	-0.0305939	-0.0231873		301	-0.0494171	0.118843
300	-0.0596873	-0.0186066		300	-0.107551	0.104788
299	-0.0549367	-0.0338359		299	-0.16254	0.063384
298	-0.0831319	-0.00142212		298	-0.198591	0.0318268
297	-0.0431681	-0.0243317		297	-0.216541	-0.0298686
296	-0.00728963	-0.0269002		296	-0.202903	-0.0459229
295	0.00647074	-0.0696492		295	-0.183308	-0.0479533
294	-0.0461894	-0.128942		294	-0.163244	-0.0889089
293	-0.0593567	-0.140453		293	-0.0870107	-0.0372508
292	0.0420085	-0.0967306		292	0.0310455	0.082252
291	0.0407644	-0.100617		291	0.0761637	0.167412
290	0.0990031	-0.0679148		290	0.157834	0.283572
289	0.120881	0.00808818		289	0.185424	0.367131
288	0.183646	0.0513316		288	0.216467	0.421108
287	0.28385	0.188166		287	0.280128	0.426392
286	0.39149	0.30057		286	0.271645	0.427722
285	0.601627	0.407433		285	0.315965	0.452733
284	0.765863	0.473386		284	0.355875	0.450928
283	1.03498	0.623327		283	0.454641	0.571148
282	1.32945	0.715273		282	0.521662	0.688876
281	1.67683	0.831348		281	0.663429	0.820855
280	2.028	1.06723		280	0.914995	1.01787
279	2.32675	1.13723		279	1.16791	1.21179
278	2.72565	1.13929		278	1.41817	1.3782
277	3.04704	1.18522		277	1.65548	1.52809
276	3.3375	1.29438		276	1.91066	1.72216
275	3.51436	1.30778		275	2.11957	1.78098
274	3.79968	1.47804		274	2.41719	1.90275
273	4.06517	1.65667		273	2.61299	2.02496
272	4.34487	1.7075		272	2.86378	2.08817
271	4.58338	1.73804		271	2.94119	2.1821
270	4.69958	1.8067		270	2.95683	2.25251
269	4.8696	1.91698		269	2.99623	2.33021
268	5.10221	2.06402		268	3.0762	2.39432
267	5.33112	2.24335		267	3.21057	2.42453
266	5.35771	2.33527		266	3.21144	2.38489
265	5.38801	2.37536		265	3.24444	2.28337
264	5.28739	2.43792		264	3.19629	2.1908
263	5.32043	2.59946		263	3.19903	2.06604
262	5.3484	2.71313		262	3.33914	2.00689
261	5.30233	2.81829		261	3.4686	1.95241
260	5.15451	2.75442		260	3.54248	1.79084
259	4.86569	2.6633		259	3.54568	1.55844
258	4.63177	2.58159		258	3.61873	1.41747
257	4.33361	2.47074		257	3.72626	1.29852
256	3.94603	2.35019		256	3.86025	1.20581
255	3.42004	2.15793		255	3.92102	1.05262
254	2.82892	1.96152		254	3.89985	0.882761
253	2.08392	1.76473		253	3.84998	0.749034
252	1.33873	1.48872		252	3.74237	0.5517
251	0.794099	1.2646		251	3.5462	0.450591
250	0.271026	0.982792		250	3.4188	0.366116
249	-0.182331	0.648606		249	3.21649	0.196621
248	-0.533763	0.389673		248	3.0448	0.0515554
247	-1.02109	0.0551473		247	2.83927	-0.0720764
246	-1.51851	-0.194047		246	2.75188	-0.134256
245	-1.90548	-0.494462		245	2.52095	-0.317695
244	-2.27569	-0.749449		244	2.24414	-0.489248
243	-2.89107	-1.0786		243	1.89184	-0.620423
242	-3.46354	-1.38928		242	1.40766	-0.676079
241	-4.01586	-1.64098		241	1.00563	-0.715196
240	-4.63965	-2.01025		240	0.520913	-0.853534
239	-5.1165	-2.30911		239	-0.0392954	-0.99898
238	-5.52062	-2.54375		238	-0.666845	-1.16016
237	-5.82243	-2.64732		237	-1.11019	-1.18657
236	-6.17369	-2.77247		236	-1.50187	-1.21663
235	-6.30976	-2.75462		235	-1.92061	-1.14308
234	-6.44476	-2.68624		234	-2.33402	-1.26518
233	-6.65901	-2.67635		233	-2.88389	-1.25833
232	-6.88565	-2.49537		232	-3.20986	-1.24819
231	-7.0231	-2.30876		231	-3.47728	-1.19028
230	-6.8998	-2.25522		230	-3.53776	-1.22554
229	-6.79042	-2.29196		229	-3.68362	-1.33129
228	-6.53909	-2.23307		228	-3.81314	-1.36906
227	-6.33069	-2.23145		227	-3.76256	-1.43323
226	-5.91366	-2.12034		226	-3.609	-1.36987
225	-5.27835	-1.93418		225	-3.34845	-1.23524
224	-4.46281	-1.64868		224	-3.1613	-1.00969
223	-3.6532	-1.46256		223	-2.89202	-0.902166
222	-2.94501	-1.3081		222	-2.74488	-0.842814
221	-2.51351	-1.09858		221	-2.45963	-0.694237
220	-1.68393	-0.832488		220	-2.159	-0.380846
219	-0.657641	-0.406178		219	-1.70022	-0.134488
218	0.459944	-0.00720622		218	-1.08518	0.175674
217	1.44873	0.341619		217	-0.645211	0.339088
216	2.26316	0.489716		216	-0.250779	0.314687
215	2.97664	0.664855		215	0.122206	0.396644
214	3.75977	1.03597		214	0.43972	0.624936
213	4.73464	1.51845		213	0.737983	0.944058
212	5.72279	1.87258		212	1.13248	1.165
211	6.40919	2.28834		211	1.42408	1.34679
210	6.69943	2.63149		210	1.62527	1.37011

### Sheet: 3C
	HT1080-TRF2			HT0180-BG4			IgG(Mock)
+200 bp	2.634	1.45758	1.01918	1.35223	0.575715	0.732617	1	1	1
-200 bp	5.33493	4.50886	3.61185	7.55303	9.04672	2.9577	1	1	1
-400 bp	2.34325	1.89196	1.35075	2.57384	4.32788	5.47107	1	1	1
-600 bp	1.3777	0.85258	1.07362	0.910935	1.23054	1.30462	1	1	1
-800 bp	0.859341	0.835891	0.836556	1.42935	0.631295	1.44224	1	1	1
-1000 bp	0.802004	1.42109	1.13576	0.662359	0.707214	1.42864	1	1	1
3' UTR	1.31085	1.30963	1.08633	1.39175	0.542199	0.824747	1	1	1
-20 KB	0.709181	0.551803	0.959718	1.03044	1.06085	1.16438	1	1	1
Two-way ANOVA	Ordinary
Alpha	0.05
Source of Variation	% of total variation	P value	P value summary	Significant?
Interaction	29.61	<0.0001	****	Yes
IL1R1 PROMOTER SPANNING PRIMERS	43.84	<0.0001	****	Yes
TRF2	8.718	<0.0001	****	Yes
Šídák's multiple comparisons test	Mean Diff.	95.00% CI of diff.	Below threshold?	Summary	Adjusted P Value
+200 bp
HT1080-TRF2 vs. HT0180-BG4	0.8167	-1.273 to 2.906	No	ns	0.9966
HT1080-TRF2 vs. IgG(Mock)	0.7036	-1.386 to 2.793	No	ns	0.9996
HT0180-BG4 vs. IgG(Mock)	-0.1131	-2.203 to 1.976	No	ns	>0.9999
-200 bp
HT1080-TRF2 vs. HT0180-BG4	-2.034	-4.124 to 0.05571	No	ns	0.0636
HT1080-TRF2 vs. IgG(Mock)	3.485	1.396 to 5.575	Yes	****	<0.0001
HT0180-BG4 vs. IgG(Mock)	5.519	3.430 to 7.609	Yes	****	<0.0001
-400 bp
HT1080-TRF2 vs. HT0180-BG4	-2.262	-4.352 to -0.1726	Yes	*	0.0231
HT1080-TRF2 vs. IgG(Mock)	0.862	-1.228 to 2.952	No	ns	0.993
HT0180-BG4 vs. IgG(Mock)	3.124	1.035 to 5.214	Yes	***	0.0003
-600 bp
HT1080-TRF2 vs. HT0180-BG4	-0.0474	-2.137 to 2.042	No	ns	>0.9999
HT1080-TRF2 vs. IgG(Mock)	0.1013	-1.988 to 2.191	No	ns	>0.9999
HT0180-BG4 vs. IgG(Mock)	0.1487	-1.941 to 2.238	No	ns	>0.9999
-800 bp
HT1080-TRF2 vs. HT0180-BG4	-0.3237	-2.413 to 1.766	No	ns	>0.9999
HT1080-TRF2 vs. IgG(Mock)	-0.1561	-2.246 to 1.934	No	ns	>0.9999
HT0180-BG4 vs. IgG(Mock)	0.1676	-1.922 to 2.257	No	ns	>0.9999
-1000 bp
HT1080-TRF2 vs. HT0180-BG4	0.1869	-1.903 to 2.277	No	ns	>0.9999
HT1080-TRF2 vs. IgG(Mock)	0.1196	-1.970 to 2.209	No	ns	>0.9999
HT0180-BG4 vs. IgG(Mock)	-0.06726	-2.157 to 2.022	No	ns	>0.9999
3' UTR
HT1080-TRF2 vs. HT0180-BG4	0.316	-1.774 to 2.406	No	ns	>0.9999
HT1080-TRF2 vs. IgG(Mock)	0.2356	-1.854 to 2.325	No	ns	>0.9999
HT0180-BG4 vs. IgG(Mock)	-0.08044	-2.170 to 2.009	No	ns	>0.9999
-20 KB
HT1080-TRF2 vs. HT0180-BG4	-0.345	-2.435 to 1.745	No	ns	>0.9999
HT1080-TRF2 vs. IgG(Mock)	-0.2598	-2.349 to 1.830	No	ns	>0.9999
HT0180-BG4 vs. IgG(Mock)	0.08522	-2.004 to 2.175	No	ns	>0.9999

### Sheet: 3D
IL1R1	IL1R1 + TRF2	IL1R1 G4 MUT A	IL1R1 G4 MUT A + TRF2	IL1R1 G4 MUT B	IL1R1 G4 MUT B + TRF2
1	4.93778	0.617874	2.14998	0.636675	1.74788
1	5.1794	1.37875	1.93775	0.188949	0.838998
1	2.19399	0.947895	2.81779	0.436748	1.94678
ANOVA summary
F	9.054
P value	0.0009
P value summary	***
Significant diff. among means (P < 0.05)?	Yes
R squared	0.7905
Tukey's multiple comparisons test	Mean Diff.	95.00% CI of diff.	Below threshold?	Summary	Adjusted P Value
IL1R1 vs. IL1R1 + TRF2	-3.104	-5.200 to -1.007	Yes	**	0.0034
IL1R1 vs. IL1R1 G4 MUT A	0.01849	-2.078 to 2.115	No	ns	>0.9999
IL1R1 vs. IL1R1 G4 MUT A + TRF2	-1.302	-3.398 to 0.7945	No	ns	0.3546
IL1R1 vs. IL1R1 G4 MUT B	0.5792	-1.517 to 2.676	No	ns	0.9315
IL1R1 vs. IL1R1 G4 MUT B + TRF2	-0.5112	-2.608 to 1.585	No	ns	0.9583
IL1R1 + TRF2 vs. IL1R1 G4 MUT A	3.122	1.026 to 5.219	Yes	**	0.0032
IL1R1 + TRF2 vs. IL1R1 G4 MUT A + TRF2	1.802	-0.2944 to 3.898	No	ns	0.1087
IL1R1 + TRF2 vs. IL1R1 G4 MUT B	3.683	1.587 to 5.779	Yes	***	0.0008
IL1R1 + TRF2 vs. IL1R1 G4 MUT B + TRF2	2.593	0.4962 to 4.689	Yes	*	0.0131
IL1R1 G4 MUT A vs. IL1R1 G4 MUT A + TRF2	-1.32	-3.417 to 0.7760	No	ns	0.3412
IL1R1 G4 MUT A vs. IL1R1 G4 MUT B	0.5607	-1.536 to 2.657	No	ns	0.9396
IL1R1 G4 MUT A vs. IL1R1 G4 MUT B + TRF2	-0.5297	-2.626 to 1.567	No	ns	0.9518
IL1R1 G4 MUT A + TRF2 vs. IL1R1 G4 MUT B	1.881	-0.2153 to 3.977	No	ns	0.0885
IL1R1 G4 MUT A + TRF2 vs. IL1R1 G4 MUT B + TRF2	0.7906	-1.306 to 2.887	No	ns	0.7967
IL1R1 G4 MUT B vs. IL1R1 G4 MUT B + TRF2	-1.09	-3.187 to 1.006	No	ns	0.5295

### Sheet: 3E
luciferase	DMSO	DMSO + TRF2	360A (2 μM)	360A (2 μM) + TRF2			IL1R1 mRNA	DMSO	DMSO + TRF2	360A (2 μM)	360A (2 μM) + TRF2
	1	4.89177	1.27349	1.48599				1	5.61279	0.873667	1.93798
	1	8.93788	1.54885	2.38896				1	2.8329	1.389	1.638
	1	3.48895	1.93885	1.38855				1	3.93686	0.617887	2.18894
ANOVA summary								ANOVA summary
F	6.815							F	12.08
P value	0.0135							P value	0.0024
P value summary	*							P value summary	**
Significant diff. among means (P < 0.05)?	Yes							Significant diff. among means (P < 0.05)?	Yes
R squared	0.7188							R squared	0.8192
Tukey's multiple comparisons test	Mean Diff.	95.00% CI of diff.	Below threshold?	Summary	Adjusted P Value			Tukey's multiple comparisons test	Mean Diff.	95.00% CI of diff.	Below threshold?	Summary	Adjusted P Value
DMSO vs. DMSO + TRF2	-4.773	-8.567 to -0.9791	Yes	*	0.016			DMSO vs. DMSO + TRF2	-3.128	-5.062 to -1.193	Yes	**	0.0037
DMSO vs. 360A (2 μM)	-0.5871	-4.381 to 3.207	No	ns	0.9579			DMSO vs. 360A (2 μM)	0.03982	-1.895 to 1.974	No	ns	0.9999
DMSO vs. 360A (2 μM) + TRF2	-0.7545	-4.548 to 3.039	No	ns	0.9172			DMSO vs. 360A (2 μM) + TRF2	-0.9216	-2.856 to 1.013	No	ns	0.4669
DMSO + TRF2 vs. 360A (2 μM)	4.186	0.3920 to 7.980	Yes	*	0.0315			DMSO + TRF2 vs. 360A (2 μM)	3.167	1.233 to 5.102	Yes	**	0.0035
DMSO + TRF2 vs. 360A (2 μM) + TRF2	4.018	0.2246 to 7.812	Yes	*	0.0383			DMSO + TRF2 vs. 360A (2 μM) + TRF2	2.206	0.2714 to 4.140	Yes	*	0.0267
360A (2 μM) vs. 360A (2 μM) + TRF2	-0.1674	-3.961 to 3.626	No	ns	0.9989			360A (2 μM) vs. 360A (2 μM) + TRF2	-0.9615	-2.896 to 0.9731	No	ns	0.434

### Sheet: 3F
luciferase	CCR5-IL1R1	CCR5-IL1R1 + TRF2	CCR5-IL1R1 G4 MUT B	CCR5-IL1R1 G4 MUT B + TRF2
	1	2.37785	0.218939	0.467787
	1	6.83678	0.183489	0.318895
	1	6.37878	0.312676	0.388489
ANOVA summary
F	11
P value	0.0033
P value summary	**
Significant diff. among means (P < 0.05)?	Yes
R squared	0.8049
Tukey's multiple comparisons test	Mean Diff.	95.00% CI of diff.	Below threshold?	Summary	Adjusted P Value
CCR5-IL1R1 vs. CCR5-IL1R1 + TRF2	-4.198	-7.407 to -0.9884	Yes	*	0.013
CCR5-IL1R1 vs. CCR5-IL1R1 G4 MUT B	0.7616	-2.448 to 3.971	No	ns	0.8701
CCR5-IL1R1 vs. CCR5-IL1R1 G4 MUT B + TRF2	0.6083	-2.601 to 3.818	No	ns	0.927
CCR5-IL1R1 + TRF2 vs. CCR5-IL1R1 G4 MUT B	4.959	1.750 to 8.169	Yes	**	0.0049
CCR5-IL1R1 + TRF2 vs. CCR5-IL1R1 G4 MUT B + TRF2	4.806	1.597 to 8.016	Yes	**	0.0059
CCR5-IL1R1 G4 MUT B vs. CCR5-IL1R1 G4 MUT B + TRF2	-0.1534	-3.363 to 3.056	No	ns	0.9986

### Sheet: 3G
	CCR5-IL1R1	CCR5-IL1R1 G4 MUT B
	2.64789	1.27844
	1.84789	1.73789
	3.5639	1.3895
	Unpaired t test with Welch's correction
	P value	0.0163
	P value summary	*
	Significantly different (P < 0.05)?	Yes
	One- or two-tailed P value?	Two-tailed
	Welch-corrected t, df	t=4.994, df=2.934
