## Supplementary material for "Telomere length sensitive regulation of Interleukin Receptor 1 type 1 (IL1R1) by the shelterin protein TRF2 modulates immune signalling in the tumour microenvironment": revised manuscript source data and statistical tests: FIGURE 4.xlsx

### Sheet: 4A
H3K27ac	HT1080-control			HT1080- TRF2 up			HT1080- TRF2 down					H3K27ac	MDAMB231-control			MDAMB231- TRF2 up			MDAMB231- TRF2 down
+200 bp	0.121105	0.04085	0.091174	0.245989	0.124826	0.245248	0.165763	0.203941	0.107406			+200 bp	1.40084	1.4956	0.394342	2.01488	1.20291	1.78597	1.32846	0.044241	1.71263
-200 bp	0.871218	1.21229	1.9047	4.13292	2.08515	1.21113	0.524152	0.437712	0.094902			-200 bp	1.51881	1.86344	0.078464	2.44574	3.4152	2.06499	0.709789	0.486994	0.542095
-400 bp	1.00322	0.579934	0.546253	3.18681	2.24818	1.18472	0.723328	0.596483	0.166305			-400 bp	0.565791	1.02344	2.01251	3.14158	3.40477	2.80056	0.485905	1.68743	0.159497
-600 bp	0.367002	0.561051	0.212253	0.244361	0.11019	0.076832	0.235979	0.144755	0.105403			-600 bp	0.451182	1.98922	1.38755	0.34623	1.00304	1.29031	0.940447	1.06392	0.222236
-800 bp	0.011408	0.055667	0.104374	0.088488	0.04554	0.01058	0.117166	0.130963	0.026492			-800 bp	0.761686	0.927651	0.70676	0.694376	0.302414	1.81414	1.18106	1.69676	1.96078
-1000 bp	0.145905	0.192297	0.049643	0.237544	0.045787	0.049731	0.189261	0.153915	0.23322			-1000 bp	0.460022	0.320111	0.74971	1.22228	1.4684	0.245465	1.25566	1.83002	1.98934
3' UTR	0.160148	0.185114	0.218012	0.17274	0.067403	0.218173	0.163491	0.163937	0.015693			3' UTR	0.132998	0.418671	1.11205	0.45106	0.629557	0.109838	0.609018	0.850187	0.07152
-20 KB	0.2117	0.006817	0.156568	0.190635	0.119405	0.027034	0.111639	0.244236	0.206494			-20 KB	0.477023	0.549943	0.356965	0.496591	0.602064	0.06396	0.840578	1.09348	0.926657
Two-way ANOVA	Ordinary											Two-way ANOVA	Ordinary
Alpha	0.05											Alpha	0.05
Source of Variation	% of total variation	P value	P value summary	Significant?								Source of Variation	% of total variation	P value	P value summary
Interaction	25.64	<0.0001	****	Yes								Interaction	39.3	<0.0001	****
IL1R1 SPANNING PRIMERS	46.39	<0.0001	****	Yes								IL1R1 PROMOTER SPANNING PRIMERS	22.78	0.0002	***
TRF2	7.187	0.0008	***	Yes								TRF2	7.127	0.0068	**
Tukey's multiple comparisons test	Mean Diff.	95.00% CI of diff.	Below threshold?	Summary	Adjusted P Value							Tukey's multiple comparisons test	Mean Diff.	95.00% CI of diff.	Below threshold?	Summary	Adjusted P Value
+200 bp												+200 bp
HT1080-control vs. HT1080- TRF2 up	-0.121	-0.9114 to 0.6695	No	ns	0.9274							MDAMB231-control vs. MDAMB231- TRF2 up	-0.571	-1.639 to 0.4973	No	ns	0.4062
HT1080-control vs. HT1080- TRF2 down	-0.07466	-0.8651 to 0.7158	No	ns	0.9717							MDAMB231-control vs. MDAMB231- TRF2 down	0.06848	-0.9998 to 1.137	No	ns	0.9868
HT1080- TRF2 up vs. HT1080- TRF2 down	0.04632	-0.7441 to 0.8368	No	ns	0.989							MDAMB231- TRF2 up vs. MDAMB231- TRF2 down	0.6395	-0.4288 to 1.708	No	ns	0.325
-200 bp												-200 bp
HT1080-control vs. HT1080- TRF2 up	-1.147	-1.937 to -0.3565	Yes	**	0.0028							MDAMB231-control vs. MDAMB231- TRF2 up	-1.488	-2.557 to -0.4201	Yes	**	0.0042
HT1080-control vs. HT1080- TRF2 down	0.9771	0.1867 to 1.768	Yes	*	0.012							MDAMB231-control vs. MDAMB231- TRF2 down	0.5739	-0.4943 to 1.642	No	ns	0.4025
HT1080- TRF2 up vs. HT1080- TRF2 down	2.124	1.334 to 2.915	Yes	****	<0.0001							MDAMB231- TRF2 up vs. MDAMB231- TRF2 down	2.062	0.9941 to 3.131	Yes	****	<0.0001
-400 bp												-400 bp
HT1080-control vs. HT1080- TRF2 up	-1.497	-2.287 to -0.7063	Yes	****	<0.0001							MDAMB231-control vs. MDAMB231- TRF2 up	-1.915	-2.983 to -0.8468	Yes	***	0.0002
HT1080-control vs. HT1080- TRF2 down	0.2144	-0.5760 to 1.005	No	ns	0.7898							MDAMB231-control vs. MDAMB231- TRF2 down	0.423	-0.6453 to 1.491	No	ns	0.607
HT1080- TRF2 up vs. HT1080- TRF2 down	1.711	0.9207 to 2.502	Yes	****	<0.0001							MDAMB231- TRF2 up vs. MDAMB231- TRF2 down	2.338	1.270 to 3.406	Yes	****	<0.0001
-600 bp												-600 bp
HT1080-control vs. HT1080- TRF2 up	0.2363	-0.5542 to 1.027	No	ns	0.7511							MDAMB231-control vs. MDAMB231- TRF2 up	0.3961	-0.6722 to 1.464	No	ns	0.6449
HT1080-control vs. HT1080- TRF2 down	0.2181	-0.5724 to 1.009	No	ns	0.7835							MDAMB231-control vs. MDAMB231- TRF2 down	0.5338	-0.5345 to 1.602	No	ns	0.4541
HT1080- TRF2 up vs. HT1080- TRF2 down	-0.01825	-0.8087 to 0.7722	No	ns	0.9983							MDAMB231- TRF2 up vs. MDAMB231- TRF2 down	0.1377	-0.9306 to 1.206	No	ns	0.9479
-800 bp												-800 bp
HT1080-control vs. HT1080- TRF2 up	0.008947	-0.7815 to 0.7994	No	ns	0.9996							MDAMB231-control vs. MDAMB231- TRF2 up	-0.1383	-1.207 to 0.9300	No	ns	0.9475
HT1080-control vs. HT1080- TRF2 down	-0.03439	-0.8248 to 0.7561	No	ns	0.9939							MDAMB231-control vs. MDAMB231- TRF2 down	-0.8142	-1.882 to 0.2541	No	ns	0.1666
HT1080- TRF2 up vs. HT1080- TRF2 down	-0.04334	-0.8338 to 0.7471	No	ns	0.9904							MDAMB231- TRF2 up vs. MDAMB231- TRF2 down	-0.6759	-1.744 to 0.3924	No	ns	0.2861
-1000 bp												-1000 bp
HT1080-control vs. HT1080- TRF2 up	0.01826	-0.7722 to 0.8087	No	ns	0.9983							MDAMB231-control vs. MDAMB231- TRF2 up	-0.4688	-1.537 to 0.5995	No	ns	0.5425
HT1080-control vs. HT1080- TRF2 down	-0.06285	-0.8533 to 0.7276	No	ns	0.9798							MDAMB231-control vs. MDAMB231- TRF2 down	-1.182	-2.250 to -0.1134	Yes	*	0.027
HT1080- TRF2 up vs. HT1080- TRF2 down	-0.08111	-0.8716 to 0.7093	No	ns	0.9666							MDAMB231- TRF2 up vs. MDAMB231- TRF2 down	-0.713	-1.781 to 0.3553	No	ns	0.2496
3' UTR												3' UTR
HT1080-control vs. HT1080- TRF2 up	0.03499	-0.7555 to 0.8254	No	ns	0.9937							MDAMB231-control vs. MDAMB231- TRF2 up	0.1578	-0.9105 to 1.226	No	ns	0.9322
HT1080-control vs. HT1080- TRF2 down	0.07338	-0.7171 to 0.8638	No	ns	0.9726							MDAMB231-control vs. MDAMB231- TRF2 down	0.04433	-1.024 to 1.113	No	ns	0.9945
HT1080- TRF2 up vs. HT1080- TRF2 down	0.0384	-0.7521 to 0.8289	No	ns	0.9924							MDAMB231- TRF2 up vs. MDAMB231- TRF2 down	-0.1134	-1.182 to 0.9549	No	ns	0.9643
-20 KB												-20 KB
HT1080-control vs. HT1080- TRF2 up	0.01267	-0.7778 to 0.8031	No	ns	0.9992							MDAMB231-control vs. MDAMB231- TRF2 up	0.07377	-0.9945 to 1.142	No	ns	0.9847
HT1080-control vs. HT1080- TRF2 down	-0.06243	-0.8529 to 0.7280	No	ns	0.9801							MDAMB231-control vs. MDAMB231- TRF2 down	-0.4923	-1.561 to 0.5760	No	ns	0.51
HT1080- TRF2 up vs. HT1080- TRF2 down	-0.0751	-0.8656 to 0.7154	No	ns	0.9713							MDAMB231- TRF2 up vs. MDAMB231- TRF2 down	-0.566	-1.634 to 0.5023	No	ns	0.4124

### Sheet: 4B
p300	HT1080-control			HT1080- TRF2 up			HT1080- TRF2 down					p300	MDAMB231-control			MDAMB231-TRF2 up			MDAMB231-TRF2 down
+200 bp	1.60213	4.81007	5.45699	5.79296	1.4443	7.04329	0.546558	1.43371	1.36321			+200 bp	3.19922	2.65623	3.33756	2.66766	3.57776	0.12144	0.099058	0.6426	2.13811
-200 bp	6.27314	9.35024	3.30381	11.0102	15.3255	8.65846	3.77151	1.33942	2.53989			-200 bp	3.68	3.4839	2.03249	5.67277	6.64438	4.39248	2.48266	0.902374	1.54244
-400 bp	4.9493	5.71392	2.82277	7.48726	6.03785	3.98784	2.71564	0.608253	1.11324			-400 bp	0.915701	1.5046	1.62922	4.09864	6.25811	3.20046	0.974189	1.58069	1.51823
-600 bp	0.555523	1.11183	1.00252	0.484229	0.700062	0.649489	1.18999	1.10641	1.40172			-600 bp	1.23162	1.55622	0.919694	2.80252	0.621548	1.73597	1.60593	1.01892	1.16846
-800 bp	0.972935	0.788625	1.15997	0.909924	1.19479	1.20927	0.954828	1.23493	1.25115			-800 bp	1.03449	1.05405	1.28342	1.07205	2.14319	1.79896	1.12883	0.812674	1.88709
-1000 bp	0.79115	1.12674	0.929764	1.24517	1.04466	1.39864	0.612168	1.33746	1.09392			-1000 bp	0.303128	2.11946	2.23132	0.65847	1.22011	1.74564	1.78734	1.04118	1.62146
3' UTR	0.779207	1.04913	0.596563	1.32003	1.224	1.07861	1.11191	0.727888	0.83533			3' UTR	0.056368	0.200899	0.857293	0.77059	0.987694	0.58649	0.304354	0.878382	1.00419
-20 KB	0.595138	0.9847	1.42185	1.01729	0.665146	1.11706	1.26425	0.55465	0.970924			-20 KB	0.970252	0.5844	0.476342	0.820266	0.676933	0.646266	0.865853	0.927565	0.270342
												Two-way ANOVA	Ordinary
Two-way ANOVA	Ordinary											Alpha	0.05
Alpha	0.05
												Source of Variation	% of total variation	P value	P value summary	Significant?
Source of Variation	% of total variation	P value	P value summary	Significant?								Interaction	27.13	<0.0001	****	Yes
Interaction	22.31	<0.0001	****	Yes								IL1R1 PROMOTER SPANNING PRIMERS	40.47	<0.0001	****	Yes
IL1R1 PROMOTER SPANNING PRIMERS	52.74	<0.0001	****	Yes								TRF2	11.43	<0.0001	****	Yes
TRF2	9.698	<0.0001	****	Yes
Tukey's multiple comparisons test	Mean Diff.	95.00% CI of diff.	Below threshold?	Summary	Adjusted P Value							Tukey's multiple comparisons test	Mean Diff.	95.00% CI of diff.	Below threshold?	Summary	Adjusted P Value
+200 bp												+200 bp
HT1080-control vs. HT1080- TRF2 up	-0.8038	-3.435 to 1.827	No	ns	0.7418							MDAMB231-control vs. MDAMB231-TRF2 up	0.942	-0.5713 to 2.455	No	ns	0.2974
HT1080-control vs. HT1080- TRF2 down	2.842	0.2107 to 5.473	Yes	*	0.0316							MDAMB231-control vs. MDAMB231-TRF2 down	2.104	0.5911 to 3.618	Yes	**	0.0043
HT1080- TRF2 up vs. HT1080- TRF2 down	3.646	1.014 to 6.277	Yes	**	0.0044							MDAMB231-TRF2 up vs. MDAMB231-TRF2 down	1.162	-0.3509 to 2.676	No	ns	0.1622
-200 bp												-200 bp
HT1080-control vs. HT1080- TRF2 up	-5.356	-7.987 to -2.724	Yes	****	<0.0001							MDAMB231-control vs. MDAMB231-TRF2 up	-2.504	-4.018 to -0.9911	Yes	***	0.0006
HT1080-control vs. HT1080- TRF2 down	3.759	1.128 to 6.390	Yes	**	0.0033							MDAMB231-control vs. MDAMB231-TRF2 down	1.423	-0.09033 to 2.936	No	ns	0.0693
HT1080- TRF2 up vs. HT1080- TRF2 down	9.114	6.483 to 11.75	Yes	****	<0.0001							MDAMB231-TRF2 up vs. MDAMB231-TRF2 down	3.927	2.414 to 5.441	Yes	****	<0.0001
-400 bp												-400 bp
HT1080-control vs. HT1080- TRF2 up	-1.342	-3.974 to 1.289	No	ns	0.4394							MDAMB231-control vs. MDAMB231-TRF2 up	-3.169	-4.683 to -1.656	Yes	****	<0.0001
HT1080-control vs. HT1080- TRF2 down	3.016	0.3851 to 5.648	Yes	*	0.0212							MDAMB231-control vs. MDAMB231-TRF2 down	-0.007867	-1.521 to 1.505	No	ns	>0.9999
HT1080- TRF2 up vs. HT1080- TRF2 down	4.359	1.727 to 6.990	Yes	***	0.0006							MDAMB231-TRF2 up vs. MDAMB231-TRF2 down	3.161	1.648 to 4.675	Yes	****	<0.0001
-600 bp												-600 bp
HT1080-control vs. HT1080- TRF2 up	0.2787	-2.353 to 2.910	No	ns	0.9645							MDAMB231-control vs. MDAMB231-TRF2 up	-0.4842	-1.997 to 1.029	No	ns	0.7208
HT1080-control vs. HT1080- TRF2 down	-0.3427	-2.974 to 2.288	No	ns	0.9468							MDAMB231-control vs. MDAMB231-TRF2 down	-0.02859	-1.542 to 1.485	No	ns	0.9988
HT1080- TRF2 up vs. HT1080- TRF2 down	-0.6214	-3.253 to 2.010	No	ns	0.836							MDAMB231-TRF2 up vs. MDAMB231-TRF2 down	0.4556	-1.058 to 1.969	No	ns	0.7481
-800 bp												-800 bp
HT1080-control vs. HT1080- TRF2 up	-0.1308	-2.762 to 2.500	No	ns	0.9921							MDAMB231-control vs. MDAMB231-TRF2 up	-0.5474	-2.061 to 0.9659	No	ns	0.6586
HT1080-control vs. HT1080- TRF2 down	-0.1731	-2.804 to 2.458	No	ns	0.9861							MDAMB231-control vs. MDAMB231-TRF2 down	-0.1522	-1.666 to 1.361	No	ns	0.9679
HT1080- TRF2 up vs. HT1080- TRF2 down	-0.04231	-2.674 to 2.589	No	ns	0.9992							MDAMB231-TRF2 up vs. MDAMB231-TRF2 down	0.3952	-1.118 to 1.909	No	ns	0.8035
-1000 bp												-1000 bp
HT1080-control vs. HT1080- TRF2 up	-0.2803	-2.911 to 2.351	No	ns	0.9641							MDAMB231-control vs. MDAMB231-TRF2 up	0.3432	-1.170 to 1.857	No	ns	0.8477
HT1080-control vs. HT1080- TRF2 down	-0.0653	-2.697 to 2.566	No	ns	0.998							MDAMB231-control vs. MDAMB231-TRF2 down	0.06798	-1.445 to 1.581	No	ns	0.9935
HT1080- TRF2 up vs. HT1080- TRF2 down	0.215	-2.416 to 2.846	No	ns	0.9787							MDAMB231-TRF2 up vs. MDAMB231-TRF2 down	-0.2752	-1.789 to 1.238	No	ns	0.8991
3' UTR												3' UTR
HT1080-control vs. HT1080- TRF2 up	-0.3992	-3.030 to 2.232	No	ns	0.9286							MDAMB231-control vs. MDAMB231-TRF2 up	-0.4101	-1.923 to 1.103	No	ns	0.7902
HT1080-control vs. HT1080- TRF2 down	-0.08341	-2.715 to 2.548	No	ns	0.9968							MDAMB231-control vs. MDAMB231-TRF2 down	-0.3575	-1.871 to 1.156	No	ns	0.836
HT1080- TRF2 up vs. HT1080- TRF2 down	0.3158	-2.315 to 2.947	No	ns	0.9547							MDAMB231-TRF2 up vs. MDAMB231-TRF2 down	0.05262	-1.461 to 1.566	No	ns	0.9961
-20 KB												-20 KB
HT1080-control vs. HT1080- TRF2 up	0.0674	-2.564 to 2.699	No	ns	0.9979							MDAMB231-control vs. MDAMB231-TRF2 up	-0.03749	-1.551 to 1.476	No	ns	0.998
HT1080-control vs. HT1080- TRF2 down	0.07062	-2.561 to 2.702	No	ns	0.9977							MDAMB231-control vs. MDAMB231-TRF2 down	-0.01092	-1.524 to 1.502	No	ns	0.9998
HT1080- TRF2 up vs. HT1080- TRF2 down	0.003225	-2.628 to 2.634	No	ns	>0.9999							MDAMB231-TRF2 up vs. MDAMB231-TRF2 down	0.02657	-1.487 to 1.540	No	ns	0.999

### Sheet: 4C
CBP	HT1080-control			HT1080- TRF2 induced						ac-p300/CBP	HT1080-control			HT1080- TRF2 induced
+200 bp	0.047307	0.159872	0.882981	1.14753	1.02382	0.540855				+200 bp	0.71656	1.24632	2.62804	2.92801	3.72266	0.967792
-200 bp	2.3476	0.187806	2.99683	4.18781	0.298748	2.45019				-200 bp	1.45546	0.460723	0.083848	2.22741	3.77175	2.14913
-400 bp	2.61904	3.39259	1.73751	2.43824	4.86603	5.96342				-400 bp	2.12074	2.02642	3.24407	6.20415	5.53509	3.57471
-600 bp	3.30106	2.69122	3.70582	2.2077	2.48414	0.969735				-600 bp	0.847076	3.28093	1.02074	1.3273	0.228634	2.13277
-800 bp	1.06231	0.213027	3.47369	2.66502	2.02614	3.44934				-800 bp	2.44947	3.30213	0.49026	0.567479	2.32073	3.2718
-1000 bp	1.16881	2.15997	1.5147	3.86327	3.70587	1.16158				-1000 bp	1.06331	1.78906	1.09811	1.44516	0.55534	0.311157
3' UTR	0.273203	0.204605	1.10254	0.873477	0.732338	0.091797				3' UTR	0.192239	0.754785	0.72728	1.00205	0.702612	0.414769
-20 KB	0.179743	0.600876	1.00708	0.280777	0.927911	0.014858				-20 KB	0.846817	0.188943	0.493405	0.752587	0.050623	0.741805
Two-way ANOVA	Ordinary									Two-way ANOVA	Ordinary
Alpha	0.05									Alpha	0.05
Source of Variation	% of total variation	P value	P value summary	Significant?						Source of Variation	% of total variation	P value	P value summary	Significant?
Interaction	10.39	0.2697	ns	No						Interaction	15.85	0.046	*	Yes
IL1R1 PROMOTER SPANNING PRIMERS	51.13	<0.0001	****	Yes						IL1R1 promoter spanning primers	48.83	<0.0001	****	Yes
TRF2	2.685	0.1311	ns	No						TRF2	4.608	0.0358	*	Yes
Šídák's multiple comparisons test	Mean Diff.	95.00% CI of diff.	Below threshold?	Summary	Adjusted P Value					Šídák's multiple comparisons test	Mean Diff.	95.00% CI of diff.	Below threshold?	Summary	Adjusted P Value
HT1080-control - HT1080- TRF2 induced										HT1080-control - HT1080- TRF2 induced
+200 bp	-0.5407	-3.058 to 1.976	No	ns	0.9978					+200 bp	-1.009	-3.266 to 1.247	No	ns	0.8341
-200 bp	-0.4682	-2.985 to 2.049	No	ns	0.9992					-200 bp	-2.049	-4.306 to 0.2071	No	ns	0.0949
-400 bp	-1.84	-4.357 to 0.6776	No	ns	0.2829					-400 bp	-2.641	-4.897 to -0.3844	Yes	*	0.0139
-600 bp	1.346	-1.172 to 3.863	No	ns	0.6676					-600 bp	0.4867	-1.770 to 2.743	No	ns	0.9978
-800 bp	-1.13	-3.648 to 1.387	No	ns	0.8311					-800 bp	0.02728	-2.229 to 2.284	No	ns	>0.9999
-1000 bp	-1.296	-3.813 to 1.221	No	ns	0.7086					-1000 bp	0.5463	-1.710 to 2.803	No	ns	0.9951
3' UTR	-0.03909	-2.556 to 2.478	No	ns	>0.9999					3' UTR	-0.1484	-2.405 to 2.108	No	ns	>0.9999
-20 KB	0.1881	-2.329 to 2.705	No	ns	>0.9999					-20 KB	-0.005283	-2.262 to 2.251	No	ns	>0.9999

### Sheet: 4D
p300	HT1080			HT1080-LT					CBP	HT1080			HT1080-LT					ac-p300/CBP	HT1080			HT1080-LT					H3k27ac	HT1080			HT1080-LT
+200 bp	1.60213	4.81007	5.45699	0.970413	0.988588	1.42768			+200 bp	1.0795	0.476348	0.836775	0.853083	1.44295	0.660409			+200 bp	2.62367	1.55756	2.41126	1.19912	1.26706	0.909278			+200 bp	0.121105	0.04085	0.091174	0.143771	0.055462	0.095413
-200 bp	6.27314	9.35024	3.30381	3.83288	4.50764	2.22139			-200 bp	7.90965	6.69612	3.55554	3.24447	4.09789	2.94922			-200 bp	4.07453	5.68084	7.96001	3.79758	2.81757	3.65838			-200 bp	0.871218	1.21229	1.9047	0.629662	0.591117	0.14541
-400 bp	4.9493	5.71392	2.82277	3.94504	2.82458	1.03525			-400 bp	5.49939	2.54727	3.59506	2.31437	2.79352	2.73857			-400 bp	5.83077	11.8804	9.65345	4.13176	2.17864	3.14426			-400 bp	1.00322	0.579934	0.546253	0.107587	0.237171	0.180327
-600 bp	0.555523	1.11183	1.00252	2.55038	2.0708	1.55245			-600 bp	1.12363	1.30944	1.07292	0.487622	1.2309	1.34085			-600 bp	0.916049	0.720145	0.65967	3.29866	5.88598	4.91118			-600 bp	0.367002	0.561051	0.212253	0.0888115	0.018882	0.231823
-800 bp	0.972935	0.788625	1.15997	0.689787	1.30705	1.05236			-800 bp	0.792961	0.496575	0.584623	0.560763	1.39785	0.898251			-800 bp	1.44008	0.681505	1.20847	0.58644	1.42849	0.694243			-800 bp	0.011408	0.055667	0.104374	0.0210856	0.222939	0.031988
-1000 bp	0.79115	1.12674	0.929764	1.25325	0.702728	0.673754			-1000 bp	1.20531	1.33065	0.64323	0.56253	0.921877	1.10377			-1000 bp	1.32866	0.533339	1.3633	0.845157	1.44074	0.76961			-1000 bp	0.145905	0.192297	0.049643	0.211701	0.249384	0.057185
3' UTR	0.779207	1.04913	0.596563	0.77288	0.719838	0.725516			3' UTR	0.487121	1.40276	0.459353	1.01495	0.680886	0.464382			3' UTR	1.05192	0.502097	0.947253	0.66457	1.05403	1.39805			3' UTR	0.160148	0.185114	0.218012	0.245665	0.052879	0.039435
-20 KB	0.595138	0.9847	1.42185	1.44819	1.34008	1.38599			-20 KB	0.895243	0.699092	1.1113	1.43323	0.957717	1.03905			-20 KB	0.829341	0.972987	1.11147	1.41604	1.43854	0.855457			-20 KB	0.2117	0.006817	0.156568	0.0116241	0.24433	0.13918
Two-way ANOVA	Ordinary								Two-way ANOVA	Ordinary								Two-way ANOVA	Ordinary								Two-way ANOVA	Ordinary
Alpha	0.05								Alpha	0.05								Alpha	0.05								Alpha	0.05
Source of Variation	% of total variation	P value	P value summary	Significant?					Source of Variation	% of total variation	P value	P value summary	Significant?					Source of Variation	% of total variation	P value	P value summary	Significant?					Source of Variation	% of total variation	P value	P value summary	Significant?
Interaction	14.72	0.0222	*	Yes					Interaction	8.706	0.0252	*	Yes					Interaction	28.72	<0.0001	****	Yes					Interaction	19.78	0.0006	***	Yes
IL1R1 PROMOTER SPANNING PRIMERS	57	<0.0001	****	Yes					IL1R1 PROMOTER SPANNING PRIMERS	74.71	<0.0001	****	Yes					IL1R1 PROMOTER SPANNING PRIMERS	57.16	<0.0001	****	Yes					IL1R1 PROMOTER SPANNING PRIMERS	53.79	<0.0001	****	Yes
TRF2	4.129	0.0258	*	Yes					TRF2	1.899	0.0503	ns	No					TRF2	1.893	0.0332	*	Yes					TRF2	8.554	0.0004	***	Yes
Šídák's multiple comparisons test	Mean Diff.	95.00% CI of diff.	Below threshold?	Summary	Adjusted P Value				Šídák's multiple comparisons test	Mean Diff.	95.00% CI of diff.	Below threshold?	Summary	Adjusted P Value				Šídák's multiple comparisons test	Mean Diff.	95.00% CI of diff.	Below threshold?	Summary	Adjusted P Value				Šídák's multiple comparisons test	Mean Diff.	95.00% CI of diff.	Below threshold?	Summary	Adjusted P Value
HT1080 - HT1080-LT									HT1080 - HT1080-LT									HT1080 - HT1080-LT									HT1080 - HT1080-LT
+200 bp	2.828	0.1584 to 5.497	Yes	*	0.0324				+200 bp	-0.1879	-1.984 to 1.608	No	ns	>0.9999				+200 bp	1.072	-1.423 to 3.568	No	ns	0.8615				+200 bp	-0.01384	-0.4493 to 0.4217	No	ns	>0.9999
-200 bp	2.788	0.1193 to 5.458	Yes	*	0.0361				-200 bp	2.623	0.8277 to 4.419	Yes	**	0.0013				-200 bp	2.481	-0.01522 to 4.976	No	ns	0.0522				-200 bp	0.874	0.4385 to 1.309	Yes	****	<0.0001
-400 bp	1.894	-0.7754 to 4.563	No	ns	0.3171				-400 bp	1.265	-0.5305 to 3.061	No	ns	0.3253				-400 bp	5.97	3.474 to 8.466	Yes	****	<0.0001				-400 bp	0.5348	0.09928 to 0.9703	Yes	**	0.0088
-600 bp	-1.168	-3.837 to 1.501	No	ns	0.8495				-600 bp	0.1489	-1.647 to 1.944	No	ns	>0.9999				-600 bp	-3.933	-6.429 to -1.437	Yes	***	0.0005				-600 bp	0.2669	-0.1686 to 0.7024	No	ns	0.5006
-800 bp	-0.04256	-2.712 to 2.627	No	ns	>0.9999				-800 bp	-0.3276	-2.123 to 1.468	No	ns	0.9993				-800 bp	0.207	-2.289 to 2.703	No	ns	>0.9999				-800 bp	-0.03485	-0.4703 to 0.4006	No	ns	>0.9999
-1000 bp	0.07264	-2.596 to 2.742	No	ns	>0.9999				-1000 bp	0.197	-1.599 to 1.993	No	ns	>0.9999				-1000 bp	0.0566	-2.439 to 2.552	No	ns	>0.9999				-1000 bp	-0.04347	-0.4790 to 0.3920	No	ns	>0.9999
3' UTR	0.06889	-2.600 to 2.738	No	ns	>0.9999				3' UTR	0.06301	-1.733 to 1.859	No	ns	>0.9999				3' UTR	-0.2051	-2.701 to 2.291	No	ns	>0.9999				3' UTR	0.0751	-0.3604 to 0.5106	No	ns	0.9995
-20 KB	-0.3909	-3.060 to 2.278	No	ns	0.9999				-20 KB	-0.2415	-2.037 to 1.554	No	ns	>0.9999				-20 KB	-0.2654	-2.761 to 2.230	No	ns	>0.9999				-20 KB	-0.006683	-0.4422 to 0.4288	No	ns	>0.9999
