## Supplementary material for "Telomere length sensitive regulation of Interleukin Receptor 1 type 1 (IL1R1) by the shelterin protein TRF2 modulates immune signalling in the tumour microenvironment": revised manuscript source data and statistical tests: FIGURE 5.xlsx

### Sheet: 5B
control	TRF2WT	K176R	K179R	K190R	K293R
1	4.49828	2.06248	2.63322	2.5148	1.20265
1	3.74439	3.33278	3.75408	2.17832	0.891132
1	2.30452	2.48854	2.09939	2.06344	1.4676
ANOVA summary
F	6.838
P value	0.0031
P value summary	**
Significant diff. among means (P < 0.05)?	Yes
R squared	0.7402
Dunnett's multiple comparisons test	Mean Diff.	95.00% CI of diff.	Below threshold?	Summary	Adjusted P Value
TRF2WT vs. control	2.516	0.9830 to 4.048	Yes	**	0.0019
TRF2WT vs. K176R	0.8878	-0.6450 to 2.421	No	ns	0.3608
TRF2WT vs. K179R	0.6868	-0.8459 to 2.220	No	ns	0.5816
TRF2WT vs. K190R	1.264	-0.2692 to 2.796	No	ns	0.12
TRF2WT vs. K293R	2.329	0.7959 to 3.861	Yes	**	0.0035

### Sheet: 5D
control	TRF2	293R
192.659	1303.26	174.103
373.181	1377.04	172.861
416.75	1173.97	269.783
346.151	1133.51	296.318		ANOVA summary
343.411	1577.84	311.684		F	88.95
387.404	438.764	137.693		P value	<0.0001
402.478	1284.5	235.952		P value summary	****
285.649	940.678	304.762		Significant diff. among means (P < 0.05)?	Yes
372.081	1536.36	182.109		R squared	0.6793
204.632	1244.86	200.001
401.529	1177.56	169.539		Tukey's multiple comparisons test	Mean Diff.	95.00% CI of diff.	Below threshold?	Summary	Adjusted P Value
404.631	1114.35	353.202		control vs. TRF2	-716.2	-872.5 to -559.8	Yes	****	<0.0001	A-B
329.347	1465.14	160.563		control vs. 293R	75.85	-80.51 to 232.2	No	ns	0.4818	A-C
293.552	687.826	316.058		TRF2 vs. 293R	792	635.7 to 948.4	Yes	****	<0.0001	B-C
334.877	1386.53	228.749
192.732	298.557	130.126
379.047	341.402	306.67
328.938	691.683	183.448
265.323	1400.44	236.075
422.17	1035.44	222.674
187.657	364.379	298.959
240.766	266.168	143.816
249.605	1292.42	241.612
268.233	1125.63	266.358
331.327	1059.66	326.653
433.524	1568.95	299.657
281.055	319.45	340.394
219.378	1229.77	243.079
186.433	1007.19	122.025

### Sheet: 5E
Flag tag	HT1080-control			HT1080- TRF2 WT			HT1080- TRF2 293R				p300	HT1080-control			HT1080- TRF2 WT			HT1080- TRF2 293R				ac p300/cbp	HT1080-control			HT1080- TRF2 WT			HT1080- TRF2 293R
+200 bp	0.490205	0.779277	0.253463	1.54974	3.50421	1.84943	1.12481	2.04646	2.52964		+200 bp	1.60213	4.81007	5.45699	5.79296	1.4443	7.04329	0.346743	3.97767	0.140389		+200 bp	1.12481	0.046461	0.529643	2.20512	2.38778	3.07088	2.75458	3.58958	3.75316
-200 bp	0.422758	0.025081	0.404807	6.2377	4.1939	6.80214	3.36201	5.8559	2.85846		-200 bp	6.27314	9.35024	3.30381	11.0102	15.3255	8.65846	1.29159	2.19046	3.13726		-200 bp	1.36201	1.8559	1.85846	2.36714	2.00509	3.69423	1.98862	2.56797	2.13659
-400 bp	0.498158	0.394154	0.82245	2.40814	3.74867	4.88638	5.57592	4.87044	4.34591		-400 bp	4.9493	5.71392	2.82277	7.48726	6.03785	3.98784	3.21412	3.2345	1.47896		-400 bp	2.57592	1.87044	0.345908	3.24335	4.07213	5.24493	2.29197	2.87425	2.06498
-600 bp	0.500418	0.836219	0.029236	1.9447	1.24781	2.28391	1.10854	1.12849	2.90404		-600 bp	0.555523	1.11183	1.00252	0.484229	0.700062	0.649489	2.75903	0.367888	3.2159		-600 bp	4.10854	1.12849	2.90404	0.66322	0.738147	0.834223	1.06082	1.42538	1.08914
-800 bp	0.873523	0.33904	0.877445	1.49591	0.666014	0.210663	1.61401	0.225342	0.429556		-800 bp	0.972935	0.788625	1.15997	0.909924	1.19479	1.20927	3.52881	3.57794	3.90429		-800 bp	2.61401	0.225342	0.429556	3.57596	1.50729	0.789244	1.8959	1.14389	3.73478
-1000 bp	0.62373	0.669814	0.798441	0.853619	1.48649	1.24816	0.031124	0.614099	1.357		-1000 bp	0.79115	1.12674	0.929764	1.24517	1.04466	1.39864	3.29108	3.48379	0.976353		-1000 bp	0.031124	3.6141	1.357	0.19105	0.949728	0.400109	0.899186	0.872268	3.02303
3' UTR	0.993155	0.0434	0.140691	0.820303	0.442228	0.669249	1.10333	0.271998	0.573255		3' UTR	0.779207	1.04913	0.596563	1.32003	1.224	1.07861	0.81256	0.25845	0.967455		3' UTR	1.10333	0.271998	0.573255	0.431153	0.816751	0.124669	0.891789	0.298066	0.921611
-20 KB	0.11863	0.208339	0.932888	0.867143	1.54949	0.769216	0.242852	0.706826	0.814017		-20 KB	0.595138	0.9847	1.42185	1.01729	0.665146	1.11706	1.0164	0.995149	0.70109		-20 KB	0.242852	0.706826	0.814017	0.726309	0.182935	0.743384	0.416661	0.155234	0.653315
Two-way ANOVA	Ordinary											Two-way ANOVA	Ordinary										Two-way ANOVA	Ordinary
Alpha	0.05											Alpha	0.05										Alpha	0.05
Source of Variation	% of total variation	P value	P value summary	Significant?								Source of Variation	% of total variation	P value	P value summary	Significant?							Source of Variation	% of total variation	P value	P value summary	Significant?
Interaction	26.19	<0.0001	****	Yes								Interaction	29.75	<0.0001	****	Yes							Interaction	29.94	0.0015	**	Yes
IL1R1 PROMOTER SPANNING PRIMERS	40.41	<0.0001	****	Yes								IL1R1 spanning primers	47.86	<0.0001	****	Yes							IL1R1 spannning primers	35.06	<0.0001	****	Yes
TRF2	20.31	<0.0001	****	Yes								TRF2	4.37	0.0055	**	Yes							Trf2	2.595	0.1574	ns	No
																							Tukey's multiple comparisons test	Mean Diff.	95.00% CI of diff.	Below threshold?	Summary	Adjusted P Value
Tukey's multiple comparisons test	Mean Diff.	95.00% CI of diff.	Below threshold?	Summary	Adjusted P Value							Tukey's multiple comparisons test	Mean Diff.	95.00% CI of diff.	Below threshold?	Summary	Adjusted P Value
																							+200 bp
+200 bp												+200 bp											HT1080-control vs. HT1080- TRF2 WT	-1.988	-3.688 to -0.2875	Yes	*	0.0184
HT1080-control vs. HT1080- TRF2 WT	-1.793	-3.205 to -0.3818	Yes	**	0.0096							HT1080-control vs. HT1080- TRF2 WT	-0.8038	-3.664 to 2.056	No	ns	0.7764						HT1080-control vs. HT1080- TRF2 293R	-2.799	-4.499 to -1.099	Yes	***	0.0007
HT1080-control vs. HT1080- TRF2 293R	-1.393	-2.804 to 0.01904	No	ns	0.0539							HT1080-control vs. HT1080- TRF2 293R	2.468	-0.3920 to 5.328	No	ns	0.1032						HT1080- TRF2 WT vs. HT1080- TRF2 293R	-0.8112	-2.511 to 0.8889	No	ns	0.4862
HT1080- TRF2 WT vs. HT1080- TRF2 293R	0.4008	-1.011 to 1.813	No	ns	0.7724							HT1080- TRF2 WT vs. HT1080- TRF2 293R	3.272	0.4118 to 6.132	Yes	*	0.0215
																							-200 bp
-200 bp												-200 bp											HT1080-control vs. HT1080- TRF2 WT	-0.9967	-2.697 to 0.7034	No	ns	0.3399
HT1080-control vs. HT1080- TRF2 WT	-5.46	-6.872 to -4.049	Yes	****	<0.0001							HT1080-control vs. HT1080- TRF2 WT	-5.356	-8.216 to -2.495	Yes	***	0.0001						HT1080-control vs. HT1080- TRF2 293R	-0.5389	-2.239 to 1.161	No	ns	0.7251
HT1080-control vs. HT1080- TRF2 293R	-3.741	-5.153 to -2.330	Yes	****	<0.0001							HT1080-control vs. HT1080- TRF2 293R	4.103	1.242 to 6.963	Yes	**	0.0031						HT1080- TRF2 WT vs. HT1080- TRF2 293R	0.4578	-1.242 to 2.158	No	ns	0.7926
HT1080- TRF2 WT vs. HT1080- TRF2 293R	1.719	0.3074 to 3.131	Yes	*	0.0135							HT1080- TRF2 WT vs. HT1080- TRF2 293R	9.458	6.598 to 12.32	Yes	****	<0.0001
																							-400 bp
-400 bp												-400 bp											HT1080-control vs. HT1080- TRF2 WT	-2.589	-4.289 to -0.8893	Yes	**	0.0017
HT1080-control vs. HT1080- TRF2 WT	-3.109	-4.521 to -1.698	Yes	****	<0.0001							HT1080-control vs. HT1080- TRF2 WT	-1.342	-4.202 to 1.518	No	ns	0.4975						HT1080-control vs. HT1080- TRF2 293R	-0.813	-2.513 to 0.8871	No	ns	0.4847
HT1080-control vs. HT1080- TRF2 293R	-4.359	-5.771 to -2.947	Yes	****	<0.0001							HT1080-control vs. HT1080- TRF2 293R	1.853	-1.007 to 4.713	No	ns	0.2698						HT1080- TRF2 WT vs. HT1080- TRF2 293R	1.776	0.07632 to 3.476	Yes	*	0.0388
HT1080- TRF2 WT vs. HT1080- TRF2 293R	-1.25	-2.661 to 0.1620	No	ns	0.0923							HT1080- TRF2 WT vs. HT1080- TRF2 293R	3.195	0.3350 to 6.055	Yes	*	0.0253
																							-600 bp
-600 bp												-600 bp											HT1080-control vs. HT1080- TRF2 WT	1.968	0.2684 to 3.669	Yes	*	0.0197
HT1080-control vs. HT1080- TRF2 WT	-1.37	-2.782 to 0.04151	No	ns	0.0588							HT1080-control vs. HT1080- TRF2 WT	0.2787	-2.581 to 3.139	No	ns	0.9699						HT1080-control vs. HT1080- TRF2 293R	1.522	-0.1782 to 3.222	No	ns	0.0877
HT1080-control vs. HT1080- TRF2 293R	-1.258	-2.670 to 0.1533	No	ns	0.0894							HT1080-control vs. HT1080- TRF2 293R	-1.224	-4.084 to 1.636	No	ns	0.5585						HT1080- TRF2 WT vs. HT1080- TRF2 293R	-0.4466	-2.147 to 1.253	No	ns	0.8015
HT1080- TRF2 WT vs. HT1080- TRF2 293R	0.1118	-1.300 to 1.523	No	ns	0.98							HT1080- TRF2 WT vs. HT1080- TRF2 293R	-1.503	-4.363 to 1.357	No	ns	0.4183
																							-800 bp
-800 bp												-800 bp											HT1080-control vs. HT1080- TRF2 WT	-0.8679	-2.568 to 0.8322	No	ns	0.4389
HT1080-control vs. HT1080- TRF2 WT	-0.09419	-1.506 to 1.317	No	ns	0.9858							HT1080-control vs. HT1080- TRF2 WT	-0.1308	-2.991 to 2.729	No	ns	0.9933						HT1080-control vs. HT1080- TRF2 293R	-1.169	-2.869 to 0.5315	No	ns	0.2301
HT1080-control vs. HT1080- TRF2 293R	-0.05963	-1.471 to 1.352	No	ns	0.9943							HT1080-control vs. HT1080- TRF2 293R	-2.697	-5.557 to 0.1637	No	ns	0.0684						HT1080- TRF2 WT vs. HT1080- TRF2 293R	-0.3007	-2.001 to 1.399	No	ns	0.9043
HT1080- TRF2 WT vs. HT1080- TRF2 293R	0.03456	-1.377 to 1.446	No	ns	0.9981							HT1080- TRF2 WT vs. HT1080- TRF2 293R	-2.566	-5.426 to 0.2945	No	ns	0.0869
																							-1000 bp
-1000 bp												-1000 bp											HT1080-control vs. HT1080- TRF2 WT	1.154	-0.5463 to 2.854	No	ns	0.2385
HT1080-control vs. HT1080- TRF2 WT	-0.4988	-1.910 to 0.9129	No	ns	0.6713							HT1080-control vs. HT1080- TRF2 WT	-0.2803	-3.140 to 2.580	No	ns	0.9695						HT1080-control vs. HT1080- TRF2 293R	0.06925	-1.631 to 1.769	No	ns	0.9947
HT1080-control vs. HT1080- TRF2 293R	0.02992	-1.382 to 1.442	No	ns	0.9986							HT1080-control vs. HT1080- TRF2 293R	-1.635	-4.495 to 1.226	No	ns	0.3582						HT1080- TRF2 WT vs. HT1080- TRF2 293R	-1.085	-2.785 to 0.6156	No	ns	0.2804
HT1080- TRF2 WT vs. HT1080- TRF2 293R	0.5287	-0.8830 to 1.940	No	ns	0.6394							HT1080- TRF2 WT vs. HT1080- TRF2 293R	-1.354	-4.214 to 1.506	No	ns	0.4915
																							3' UTR
3' UTR												3' UTR											HT1080-control vs. HT1080- TRF2 WT	0.192	-1.508 to 1.892	No	ns	0.9597
HT1080-control vs. HT1080- TRF2 WT	-0.2515	-1.663 to 1.160	No	ns	0.9029							HT1080-control vs. HT1080- TRF2 WT	-0.3992	-3.259 to 2.461	No	ns	0.9392						HT1080-control vs. HT1080- TRF2 293R	-0.05429	-1.754 to 1.646	No	ns	0.9967
HT1080-control vs. HT1080- TRF2 293R	-0.2571	-1.669 to 1.155	No	ns	0.8988							HT1080-control vs. HT1080- TRF2 293R	0.1288	-2.731 to 2.989	No	ns	0.9935						HT1080- TRF2 WT vs. HT1080- TRF2 293R	-0.2463	-1.946 to 1.454	No	ns	0.9347
HT1080- TRF2 WT vs. HT1080- TRF2 293R	-0.005602	-1.417 to 1.406	No	ns	>0.9999							HT1080- TRF2 WT vs. HT1080- TRF2 293R	0.5281	-2.332 to 3.388	No	ns	0.8962
																							-20 KB
-20 KB												-20 KB											HT1080-control vs. HT1080- TRF2 WT	0.03702	-1.663 to 1.737	No	ns	0.9985
HT1080-control vs. HT1080- TRF2 WT	-0.642	-2.054 to 0.7697	No	ns	0.5188							HT1080-control vs. HT1080- TRF2 WT	0.0674	-2.793 to 2.928	No	ns	0.9982						HT1080-control vs. HT1080- TRF2 293R	0.1795	-1.521 to 1.880	No	ns	0.9647
HT1080-control vs. HT1080- TRF2 293R	-0.1679	-1.580 to 1.244	No	ns	0.9554							HT1080-control vs. HT1080- TRF2 293R	0.09635	-2.764 to 2.957	No	ns	0.9963						HT1080- TRF2 WT vs. HT1080- TRF2 293R	0.1425	-1.558 to 1.843	No	ns	0.9776
HT1080- TRF2 WT vs. HT1080- TRF2 293R	0.4741	-0.9376 to 1.886	No	ns	0.6974							HT1080- TRF2 WT vs. HT1080- TRF2 293R	0.02895	-2.831 to 2.889	No	ns	0.9997

### Sheet: 5F
HT1080		dCas9_Control			TRF2_K293R			TRF2_WT						MDAMB 231		Control (only dCas9)			dCas9 TRF2_K293R			dCas9 TRF2_WT
IL1R1		1.23738	0.867934	0.826542	0.285878	0.278196	0.229276	26.1676	20.5357	17.9692				IL1R1		0.987753	1.82532	1.60882	0.28774	0.192478	0.317628	76.002	92.9899	126.627
P21		0.863638	0.870868	0.922946	1.07757	1.97819	1.13891	1.09108	1.00261	0.827525				P21		1.22216	1.09874	1.19809	1.34164	1.82031	1.64507	1.6306	0.912395	1.62602
PDGFR-B		0.925717	0.900642	0.824726	1.70759	1.49184	0.832384	0.854147	1.10617	0.986967				PDGFR-B		0.854252	1.30404	1.29438	0.948095	1.78769	0.699297	1.21551	1.38659	1.83217
SAMD14		0.729548	0.943907	0.806061	0.608847	1.30758	0.985523	0.815731	1.08891	1.11737				SAMD14		1.3718	1.0338	1.41426	1.18316	1.5115	1.43521	1.10775	1.03669	0.731139
WRNIP1		1.12325	0.867934	0.782813	0.729273	1.35148	0.838998	1.07478	1.11519	0.817399				WRNIP1		0.776408	1.43094	0.794478	0.757386	1.04093	1.67243	1.23006	1.57528	0.85354
Tert		1.14232	1.15024	1.72468	0.97696	0.865541	0.955757	0.978905	0.685323	0.985695				Tert		1.58439	0.707962	0.829952	0.867444	1.22827	0.472185	0.938161	1.24569	0.609753
RPA2		0.761635	1.0025	1.23349	0.890011	1.35928	0.885376	0.884592	1.41263	0.969764				RPA2		1.35061	1.24219	1.10481	1.43745	1.3106	1.34162	0.916471	1.52843	1.0268
Two-way ANOVA	Ordinary													Two-way ANOVA	Ordinary
Alpha	0.05													Alpha	0.05
Source of Variation	% of total variation	P value	P value summary	Significant?										Source of Variation	% of total variation	P value	P value summary	Significant?
Interaction	60.59	<0.0001	****	Yes										Interaction	57.54	<0.0001	****	Yes
TRF2 target genes	26.69	<0.0001	****	Yes										TRF2 target genes	28.19	<0.0001	****	Yes
TRF2	9.715	<0.0001	****	Yes										TRF2	9.577	<0.0001	****	Yes
Tukey's multiple comparisons test	Mean Diff.	95.00% CI of diff.	Below threshold?	Summary	Adjusted P Value									Tukey's multiple comparisons test	Mean Diff.	95.00% CI of diff.	Below threshold?	Summary	Adjusted P Value
IL1R1														IL1R1
dCas9_Control vs. TRF2_K293R	0.7128	-1.165 to 2.591	No	ns	0.6295									Control (only dCas9) vs. dCas9 TRF2_K293R	1.208	-9.963 to 12.38	No	ns	0.9627
dCas9_Control vs. TRF2_WT	-20.58	-22.46 to -18.70	Yes	****	<0.0001									Control (only dCas9) vs. dCas9 TRF2_WT	-97.07	-108.2 to -85.90	Yes	****	<0.0001
TRF2_K293R vs. TRF2_WT	-21.29	-23.17 to -19.42	Yes	****	<0.0001									dCas9 TRF2_K293R vs. dCas9 TRF2_WT	-98.27	-109.4 to -87.10	Yes	****	<0.0001
P21														P21
dCas9_Control vs. TRF2_K293R	-0.5124	-2.390 to 1.366	No	ns	0.7861									Control (only dCas9) vs. dCas9 TRF2_K293R	-0.4293	-11.60 to 10.74	No	ns	0.9952
dCas9_Control vs. TRF2_WT	-0.08792	-1.966 to 1.790	No	ns	0.9929									Control (only dCas9) vs. dCas9 TRF2_WT	-0.2167	-11.39 to 10.95	No	ns	0.9988
TRF2_K293R vs. TRF2_WT	0.4245	-1.453 to 2.302	No	ns	0.8475									dCas9 TRF2_K293R vs. dCas9 TRF2_WT	0.2127	-10.96 to 11.38	No	ns	0.9988
PDGFR-B														PDGFR-B
dCas9_Control vs. TRF2_K293R	-0.4602	-2.338 to 1.418	No	ns	0.8233									Control (only dCas9) vs. dCas9 TRF2_K293R	0.005862	-11.16 to 11.18	No	ns	>0.9999
dCas9_Control vs. TRF2_WT	-0.09873	-1.977 to 1.779	No	ns	0.991									Control (only dCas9) vs. dCas9 TRF2_WT	-0.3272	-11.50 to 10.84	No	ns	0.9972
TRF2_K293R vs. TRF2_WT	0.3615	-1.516 to 2.239	No	ns	0.8868									dCas9 TRF2_K293R vs. dCas9 TRF2_WT	-0.3331	-11.50 to 10.84	No	ns	0.9971
SAMD14														SAMD14
dCas9_Control vs. TRF2_K293R	-0.1408	-2.019 to 1.737	No	ns	0.9819									Control (only dCas9) vs. dCas9 TRF2_K293R	-0.1033	-11.27 to 11.07	No	ns	0.9997
dCas9_Control vs. TRF2_WT	-0.1808	-2.059 to 1.697	No	ns	0.9703									Control (only dCas9) vs. dCas9 TRF2_WT	0.3148	-10.86 to 11.49	No	ns	0.9974
TRF2_K293R vs. TRF2_WT	-0.04002	-1.918 to 1.838	No	ns	0.9985									dCas9 TRF2_K293R vs. dCas9 TRF2_WT	0.4181	-10.75 to 11.59	No	ns	0.9955
WRNIP1														WRNIP1
dCas9_Control vs. TRF2_K293R	-0.04858	-1.927 to 1.829	No	ns	0.9978									Control (only dCas9) vs. dCas9 TRF2_K293R	-0.1563	-11.33 to 11.01	No	ns	0.9994
dCas9_Control vs. TRF2_WT	-0.07779	-1.956 to 1.800	No	ns	0.9944									Control (only dCas9) vs. dCas9 TRF2_WT	-0.219	-11.39 to 10.95	No	ns	0.9987
TRF2_K293R vs. TRF2_WT	-0.02921	-1.907 to 1.849	No	ns	0.9992									dCas9 TRF2_K293R vs. dCas9 TRF2_WT	-0.06271	-11.23 to 11.11	No	ns	0.9999
Tert														Tert
dCas9_Control vs. TRF2_K293R	0.4063	-1.472 to 2.284	No	ns	0.8592									Control (only dCas9) vs. dCas9 TRF2_K293R	0.1848	-10.99 to 11.36	No	ns	0.9991
dCas9_Control vs. TRF2_WT	0.4558	-1.422 to 2.334	No	ns	0.8264									Control (only dCas9) vs. dCas9 TRF2_WT	0.1096	-11.06 to 11.28	No	ns	0.9997
TRF2_K293R vs. TRF2_WT	0.04945	-1.829 to 1.927	No	ns	0.9977									dCas9 TRF2_K293R vs. dCas9 TRF2_WT	-0.07524	-11.25 to 11.10	No	ns	0.9999
RPA2														RPA2
dCas9_Control vs. TRF2_K293R	-0.04568	-1.924 to 1.832	No	ns	0.9981									Control (only dCas9) vs. dCas9 TRF2_K293R	-0.1307	-11.30 to 11.04	No	ns	0.9996
dCas9_Control vs. TRF2_WT	-0.08979	-1.968 to 1.788	No	ns	0.9926									Control (only dCas9) vs. dCas9 TRF2_WT	0.07531	-11.10 to 11.25	No	ns	0.9999
TRF2_K293R vs. TRF2_WT	-0.04411	-1.922 to 1.834	No	ns	0.9982									dCas9 TRF2_K293R vs. dCas9 TRF2_WT	0.206	-10.96 to 11.38	No	ns	0.9989
