## Supplementary material for "Telomere length sensitive regulation of Interleukin Receptor 1 type 1 (IL1R1) by the shelterin protein TRF2 modulates immune signalling in the tumour microenvironment": revised manuscript source data and statistical tests: FIGURE 6.xlsx

### Sheet: 6A
	control		TRF2
0 min	1	0.744	3.55924	2.81234
15 min	1.22	1.3849	4.3754	3.20561
30 min	1.78	2.4894	4.91818	2.91915
1 hr	1.943	1.34889	4.40426	2.25627
3 hr	2.3384	3.2994	6.38136	9.3706
8 hr	3.3294	4.1344	6.78751	7.01617
12 hr	1.88844	2.13884	4.68357	5.48353

### Sheet: 6B
	control		TRF2
0 min	1	1.1284	2.1893	1.9532
30 min	1.8938	1.6738	1.5193	1.6381
1 hr	2.6172	2.7281	4.0737	3.9192
3 hr	1.9831	1.7831	6.1271	7.2172
8 hr	3.1267	3.3219	5.6152	5.4189
12 hr	4.1291	3.8913	5.8131	5.8713

### Sheet: 6C
	SCR			SCR +IL1A			SCR + IL1B			SCR+ TNF			TRF2 siRNA			TRF2 siRNA+ IL1A			TRF2 siRNA+ IL1B			TRF2 siRNA+ TNF
IL6	1	1	1	1.03665	3.0147	1.55896	7.5016	4.94816	5.34382	8.87743	7.1447	5.0514	1.54013	1.52052	0.322219	4.33457	1.93421	2.85546	2.45232	2.74999	3.90787	7.83965	15.7889	13.8488
IL8	1	1	1	6.14502	3.09138	8.1001	9.02244	6.9182	8.92168	12.1982	10.0064	9.47972	0.94739	0.994115	0.224596	1.65467	5.88704	4.62641	1.45071	4.02601	3.66031	9.719	7.67403	13.0851
TNF	1	1	1	2.90544	8.41375	9.60665	3.3551	12.2811	9.8616	4.81574	9.76949	16.1308	0.783523	1.9744	0.751636	1.92125	1.2091	1.12642	2.43546	2.03678	2.55097	9.21451	14.4219	17.6741
Table Analyzed	TRF2siRNA IL1b HT1080
Two-way ANOVA	Ordinary
Alpha	0.05
Source of Variation	% of total variation	P value	P value summary	Significant?
Interaction	6.216	0.3608	ns	No
inflammatory markers	1.45	0.1699	ns	No
stimulation	73.41	<0.0001	****	Yes
Tukey's multiple comparisons test	Mean Diff.	95.00% CI of diff.	Below threshold?	Summary	Adjusted P Value
IL6
SCR vs. SCR +IL1A	-0.8701	-7.022 to 5.282	No	ns	0.9998
SCR vs. SCR + IL1B	-4.931	-11.08 to 1.221	No	ns	0.2041
SCR vs. SCR+ TNF	-6.025	-12.18 to 0.1274	No	ns	0.0588
SCR vs. TRF2 siRNA	-0.1276	-6.279 to 6.024	No	ns	>0.9999
SCR vs. TRF2 siRNA+ IL1A	-2.041	-8.193 to 4.110	No	ns	0.9636
SCR vs. TRF2 siRNA+ IL1B	-2.037	-8.189 to 4.115	No	ns	0.964
SCR vs. TRF2 siRNA+ TNF	-11.49	-17.64 to -5.341	Yes	****	<0.0001
SCR +IL1A vs. SCR + IL1B	-4.061	-10.21 to 2.091	No	ns	0.4348
SCR +IL1A vs. SCR+ TNF	-5.154	-11.31 to 0.9975	No	ns	0.1622
SCR +IL1A vs. TRF2 siRNA	0.7425	-5.409 to 6.894	No	ns	>0.9999
SCR +IL1A vs. TRF2 siRNA+ IL1A	-1.171	-7.323 to 4.981	No	ns	0.9987
SCR +IL1A vs. TRF2 siRNA+ IL1B	-1.167	-7.318 to 4.985	No	ns	0.9987
SCR +IL1A vs. TRF2 siRNA+ TNF	-10.62	-16.77 to -4.470	Yes	****	<0.0001
SCR + IL1B vs. SCR+ TNF	-1.093	-7.245 to 5.059	No	ns	0.9992
SCR + IL1B vs. TRF2 siRNA	4.804	-1.348 to 10.96	No	ns	0.2313
SCR + IL1B vs. TRF2 siRNA+ IL1A	2.89	-3.262 to 9.042	No	ns	0.8097
SCR + IL1B vs. TRF2 siRNA+ IL1B	2.894	-3.257 to 9.046	No	ns	0.8085
SCR + IL1B vs. TRF2 siRNA+ TNF	-6.561	-12.71 to -0.4094	Yes	*	0.029
SCR+ TNF vs. TRF2 siRNA	5.897	-0.2550 to 12.05	No	ns	0.069
SCR+ TNF vs. TRF2 siRNA+ IL1A	3.983	-2.169 to 10.13	No	ns	0.4599
SCR+ TNF vs. TRF2 siRNA+ IL1B	3.988	-2.164 to 10.14	No	ns	0.4584
SCR+ TNF vs. TRF2 siRNA+ TNF	-5.468	-11.62 to 0.6839	No	ns	0.1149
TRF2 siRNA vs. TRF2 siRNA+ IL1A	-1.914	-8.066 to 4.238	No	ns	0.9744
TRF2 siRNA vs. TRF2 siRNA+ IL1B	-1.909	-8.061 to 4.243	No	ns	0.9747
TRF2 siRNA vs. TRF2 siRNA+ TNF	-11.36	-17.52 to -5.213	Yes	****	<0.0001
TRF2 siRNA+ IL1A vs. TRF2 siRNA+ IL1B	0.004684	-6.147 to 6.157	No	ns	>0.9999
TRF2 siRNA+ IL1A vs. TRF2 siRNA+ TNF	-9.451	-15.60 to -3.299	Yes	***	0.0003
TRF2 siRNA+ IL1B vs. TRF2 siRNA+ TNF	-9.456	-15.61 to -3.304	Yes	***	0.0003
IL8
SCR vs. SCR +IL1A	-4.779	-10.93 to 1.373	No	ns	0.2369
SCR vs. SCR + IL1B	-7.287	-13.44 to -1.136	Yes	*	0.0103
SCR vs. SCR+ TNF	-9.561	-15.71 to -3.410	Yes	***	0.0003
SCR vs. TRF2 siRNA	0.278	-5.874 to 6.430	No	ns	>0.9999
SCR vs. TRF2 siRNA+ IL1A	-3.056	-9.208 to 3.096	No	ns	0.763
SCR vs. TRF2 siRNA+ IL1B	-2.046	-8.198 to 4.106	No	ns	0.9632
SCR vs. TRF2 siRNA+ TNF	-9.159	-15.31 to -3.008	Yes	***	0.0005
SCR +IL1A vs. SCR + IL1B	-2.509	-8.660 to 3.643	No	ns	0.8974
SCR +IL1A vs. SCR+ TNF	-4.783	-10.93 to 1.369	No	ns	0.236
SCR +IL1A vs. TRF2 siRNA	5.057	-1.095 to 11.21	No	ns	0.1796
SCR +IL1A vs. TRF2 siRNA+ IL1A	1.723	-4.429 to 7.875	No	ns	0.9859
SCR +IL1A vs. TRF2 siRNA+ IL1B	2.733	-3.419 to 8.885	No	ns	0.8493
SCR +IL1A vs. TRF2 siRNA+ TNF	-4.381	-10.53 to 1.771	No	ns	0.3385
SCR + IL1B vs. SCR+ TNF	-2.274	-8.426 to 3.878	No	ns	0.9362
SCR + IL1B vs. TRF2 siRNA	7.565	1.414 to 13.72	Yes	**	0.0068
SCR + IL1B vs. TRF2 siRNA+ IL1A	4.231	-1.920 to 10.38	No	ns	0.382
SCR + IL1B vs. TRF2 siRNA+ IL1B	5.242	-0.9101 to 11.39	No	ns	0.1477
SCR + IL1B vs. TRF2 siRNA+ TNF	-1.872	-8.024 to 4.280	No	ns	0.9773
SCR+ TNF vs. TRF2 siRNA	9.839	3.688 to 15.99	Yes	***	0.0002
SCR+ TNF vs. TRF2 siRNA+ IL1A	6.505	0.3536 to 12.66	Yes	*	0.0313
SCR+ TNF vs. TRF2 siRNA+ IL1B	7.516	1.364 to 13.67	Yes	**	0.0073
SCR+ TNF vs. TRF2 siRNA+ TNF	0.4021	-5.750 to 6.554	No	ns	>0.9999
TRF2 siRNA vs. TRF2 siRNA+ IL1A	-3.334	-9.486 to 2.818	No	ns	0.6764
TRF2 siRNA vs. TRF2 siRNA+ IL1B	-2.324	-8.476 to 3.828	No	ns	0.929
TRF2 siRNA vs. TRF2 siRNA+ TNF	-9.437	-15.59 to -3.285	Yes	***	0.0003
TRF2 siRNA+ IL1A vs. TRF2 siRNA+ IL1B	1.01	-5.141 to 7.162	No	ns	0.9995
TRF2 siRNA+ IL1A vs. TRF2 siRNA+ TNF	-6.103	-12.26 to 0.04853	No	ns	0.0532
TRF2 siRNA+ IL1B vs. TRF2 siRNA+ TNF	-7.114	-13.27 to -0.9618	Yes	*	0.0133
TNF
SCR vs. SCR +IL1A	-5.975	-12.13 to 0.1766	No	ns	0.0626
SCR vs. SCR + IL1B	-7.499	-13.65 to -1.347	Yes	**	0.0075
SCR vs. SCR+ TNF	-9.239	-15.39 to -3.087	Yes	***	0.0005
SCR vs. TRF2 siRNA	-0.1699	-6.322 to 5.982	No	ns	>0.9999
SCR vs. TRF2 siRNA+ IL1A	-0.4189	-6.571 to 5.733	No	ns	>0.9999
SCR vs. TRF2 siRNA+ IL1B	-1.341	-7.493 to 4.811	No	ns	0.9969
SCR vs. TRF2 siRNA+ TNF	-12.77	-18.92 to -6.618	Yes	****	<0.0001
SCR +IL1A vs. SCR + IL1B	-1.524	-7.676 to 4.628	No	ns	0.9932
SCR +IL1A vs. SCR+ TNF	-3.263	-9.415 to 2.888	No	ns	0.6992
SCR +IL1A vs. TRF2 siRNA	5.805	-0.3464 to 11.96	No	ns	0.0772
SCR +IL1A vs. TRF2 siRNA+ IL1A	5.556	-0.5955 to 11.71	No	ns	0.1038
SCR +IL1A vs. TRF2 siRNA+ IL1B	4.634	-1.518 to 10.79	No	ns	0.2711
SCR +IL1A vs. TRF2 siRNA+ TNF	-6.795	-12.95 to -0.6430	Yes	*	0.021
SCR + IL1B vs. SCR+ TNF	-1.739	-7.891 to 4.412	No	ns	0.9851
SCR + IL1B vs. TRF2 siRNA	7.329	1.178 to 13.48	Yes	**	0.0097
SCR + IL1B vs. TRF2 siRNA+ IL1A	7.08	0.9285 to 13.23	Yes	*	0.0139
SCR + IL1B vs. TRF2 siRNA+ IL1B	6.158	0.006346 to 12.31	Yes	*	0.0496
SCR + IL1B vs. TRF2 siRNA+ TNF	-5.271	-11.42 to 0.8810	No	ns	0.1431
SCR+ TNF vs. TRF2 siRNA	9.069	2.917 to 15.22	Yes	***	0.0006
SCR+ TNF vs. TRF2 siRNA+ IL1A	8.82	2.668 to 14.97	Yes	***	0.0009
SCR+ TNF vs. TRF2 siRNA+ IL1B	7.898	1.746 to 14.05	Yes	**	0.0041
SCR+ TNF vs. TRF2 siRNA+ TNF	-3.532	-9.683 to 2.620	No	ns	0.6109
TRF2 siRNA vs. TRF2 siRNA+ IL1A	-0.2491	-6.401 to 5.903	No	ns	>0.9999
TRF2 siRNA vs. TRF2 siRNA+ IL1B	-1.171	-7.323 to 4.981	No	ns	0.9987
TRF2 siRNA vs. TRF2 siRNA+ TNF	-12.6	-18.75 to -6.448	Yes	****	<0.0001
TRF2 siRNA+ IL1A vs. TRF2 siRNA+ IL1B	-0.9221	-7.074 to 5.230	No	ns	0.9997
TRF2 siRNA+ IL1A vs. TRF2 siRNA+ TNF	-12.35	-18.50 to -6.199	Yes	****	<0.0001
TRF2 siRNA+ IL1B vs. TRF2 siRNA+ TNF	-11.43	-17.58 to -5.277	Yes	****	<0.0001

### Sheet: 6D
	Control			control +IL1A			control + IL1B			control+ IL1RA			Control +IL1A +IL1RA			Control +IL1B+IL1RA			TRF2			TRF2+ IL1A			TRF2 + IL1B			TRF2+ IL1RA			TRF2+ IL1A+ IL1RA			TRF2+IL1B+IL1RA
IL6	1	1	1	4.22605	1.33642	2.40368	1.84196	2.65386	3.1333	0.43896	1.26569	1.37979	1.37816	1.29534	2.4248	1.48532	0.429781	2.35123	10.7462	9.63875	5.98439	11.2907	9.02506	7.83826	22.3705	14.8157	11.5238	4.85685	2.01822	5.94388	4.57572	7.01959	10.6447	10.0432	4.60224	11.6668
IL8	1	1	1	6.48692	7.41853	3.18375	11.0527	8.30417	10.0254	1.44235	1.23975	1.61117	5.29018	7.72432	2.67515	3.56282	1.48326	5.5426	11.5616	7.25232	10.8636	15.1622	10.2	9.43775	19.45	16.0909	31.5378	3.73062	5.91646	7.40374	14.5515	8.16386	14.4433	9.59179	15.5769	16.876
TNF	1	1	1	6.69285	3.7998	2.35981	7.89536	4.67493	4.40376	2.21624	0.843284	1.00674	3.65068	4.65218	2.76471	2.80912	4.07322	2.99378	14.4577	6.92539	7.29953	17.3876	9.38909	14.0822	18.0656	13.8798	20.2507	4.51974	7.05728	4.11421	7.67771	11.864	7.12612	11.3651	11.1635	4.03984
Table Analyzed	TRF2 IL1RA HT1080
Two-way ANOVA	Ordinary
Alpha	0.05
Source of Variation	% of total variation	P value	P value summary	Significant?
Interaction	3.813	0.747	ns	No
stimulation	4.983	<0.0001	****	Yes
inflammatory factors	75.06	<0.0001	****	Yes
Tukey's multiple comparisons test	Mean Diff.	95.00% CI of diff.	Below threshold?	Summary	Adjusted P Value
IL6
Control vs. control +IL1A	-1.655	-9.397 to 6.087	No	ns	0.9999
Control vs. control + IL1B	-1.543	-9.285 to 6.199	No	ns	>0.9999
Control vs. control+ IL1RA	-0.02815	-7.770 to 7.714	No	ns	>0.9999
Control vs. Control +IL1A +IL1RA	-0.6994	-8.441 to 7.043	No	ns	>0.9999
Control vs. Control +IL1B+IL1RA	-0.4221	-8.164 to 7.320	No	ns	>0.9999
Control vs. TRF2	-7.79	-15.53 to -0.04782	Yes	*	0.0472
Control vs. TRF2+ IL1A	-8.385	-16.13 to -0.6427	Yes	*	0.0225
Control vs. TRF2 + IL1B	-15.24	-22.98 to -7.495	Yes	****	<0.0001
Control vs. TRF2+ IL1RA	-3.273	-11.01 to 4.469	No	ns	0.9539
Control vs. TRF2+ IL1A+ IL1RA	-6.413	-14.16 to 1.329	No	ns	0.203
Control vs. TRF2+IL1B+IL1RA	-7.771	-15.51 to -0.02878	Yes	*	0.0483
control +IL1A vs. control + IL1B	0.1123	-7.630 to 7.854	No	ns	>0.9999
control +IL1A vs. control+ IL1RA	1.627	-6.115 to 9.369	No	ns	0.9999
control +IL1A vs. Control +IL1A +IL1RA	0.9559	-6.786 to 8.698	No	ns	>0.9999
control +IL1A vs. Control +IL1B+IL1RA	1.233	-6.509 to 8.975	No	ns	>0.9999
control +IL1A vs. TRF2	-6.134	-13.88 to 1.608	No	ns	0.2592
control +IL1A vs. TRF2+ IL1A	-6.729	-14.47 to 1.013	No	ns	0.1505
control +IL1A vs. TRF2 + IL1B	-13.58	-21.32 to -5.839	Yes	****	<0.0001
control +IL1A vs. TRF2+ IL1RA	-1.618	-9.360 to 6.124	No	ns	0.9999
control +IL1A vs. TRF2+ IL1A+ IL1RA	-4.758	-12.50 to 2.984	No	ns	0.6409
control +IL1A vs. TRF2+IL1B+IL1RA	-6.115	-13.86 to 1.627	No	ns	0.2634
control + IL1B vs. control+ IL1RA	1.515	-6.227 to 9.257	No	ns	>0.9999
control + IL1B vs. Control +IL1A +IL1RA	0.8436	-6.898 to 8.586	No	ns	>0.9999
control + IL1B vs. Control +IL1B+IL1RA	1.121	-6.621 to 8.863	No	ns	>0.9999
control + IL1B vs. TRF2	-6.247	-13.99 to 1.495	No	ns	0.2355
control + IL1B vs. TRF2+ IL1A	-6.842	-14.58 to 0.9003	No	ns	0.1346
control + IL1B vs. TRF2 + IL1B	-13.69	-21.44 to -5.952	Yes	****	<0.0001
control + IL1B vs. TRF2+ IL1RA	-1.73	-9.472 to 6.012	No	ns	0.9998
control + IL1B vs. TRF2+ IL1A+ IL1RA	-4.87	-12.61 to 2.872	No	ns	0.6072
control + IL1B vs. TRF2+IL1B+IL1RA	-6.228	-13.97 to 1.514	No	ns	0.2394
control+ IL1RA vs. Control +IL1A +IL1RA	-0.6713	-8.413 to 7.071	No	ns	>0.9999
control+ IL1RA vs. Control +IL1B+IL1RA	-0.394	-8.136 to 7.348	No	ns	>0.9999
control+ IL1RA vs. TRF2	-7.762	-15.50 to -0.01968	Yes	*	0.0488
control+ IL1RA vs. TRF2+ IL1A	-8.357	-16.10 to -0.6146	Yes	*	0.0233
control+ IL1RA vs. TRF2 + IL1B	-15.21	-22.95 to -7.467	Yes	****	<0.0001
control+ IL1RA vs. TRF2+ IL1RA	-3.245	-10.99 to 4.497	No	ns	0.9566
control+ IL1RA vs. TRF2+ IL1A+ IL1RA	-6.385	-14.13 to 1.357	No	ns	0.2083
control+ IL1RA vs. TRF2+IL1B+IL1RA	-7.743	-15.48 to -0.0006288	Yes	*	0.05
Control +IL1A +IL1RA vs. Control +IL1B+IL1RA	0.2773	-7.465 to 8.019	No	ns	>0.9999
Control +IL1A +IL1RA vs. TRF2	-7.09	-14.83 to 0.6516	No	ns	0.1041
Control +IL1A +IL1RA vs. TRF2+ IL1A	-7.685	-15.43 to 0.05671	No	ns	0.0535
Control +IL1A +IL1RA vs. TRF2 + IL1B	-14.54	-22.28 to -6.795	Yes	****	<0.0001
Control +IL1A +IL1RA vs. TRF2+ IL1RA	-2.574	-10.32 to 5.168	No	ns	0.9926
Control +IL1A +IL1RA vs. TRF2+ IL1A+ IL1RA	-5.714	-13.46 to 2.028	No	ns	0.3611
Control +IL1A +IL1RA vs. TRF2+IL1B+IL1RA	-7.071	-14.81 to 0.6707	No	ns	0.1062
Control +IL1B+IL1RA vs. TRF2	-7.368	-15.11 to 0.3743	No	ns	0.0769
Control +IL1B+IL1RA vs. TRF2+ IL1A	-7.963	-15.70 to -0.2206	Yes	*	0.0383
Control +IL1B+IL1RA vs. TRF2 + IL1B	-14.81	-22.56 to -7.073	Yes	****	<0.0001
Control +IL1B+IL1RA vs. TRF2+ IL1RA	-2.851	-10.59 to 4.891	No	ns	0.9832
Control +IL1B+IL1RA vs. TRF2+ IL1A+ IL1RA	-5.991	-13.73 to 1.751	No	ns	0.2917
Control +IL1B+IL1RA vs. TRF2+IL1B+IL1RA	-7.349	-15.09 to 0.3933	No	ns	0.0786
TRF2 vs. TRF2+ IL1A	-0.5949	-8.337 to 7.147	No	ns	>0.9999
TRF2 vs. TRF2 + IL1B	-7.447	-15.19 to 0.2950	No	ns	0.0704
TRF2 vs. TRF2+ IL1RA	4.517	-3.225 to 12.26	No	ns	0.7109
TRF2 vs. TRF2+ IL1A+ IL1RA	1.376	-6.366 to 9.118	No	ns	>0.9999
TRF2 vs. TRF2+IL1B+IL1RA	0.01905	-7.723 to 7.761	No	ns	>0.9999
TRF2+ IL1A vs. TRF2 + IL1B	-6.852	-14.59 to 0.8899	No	ns	0.1332
TRF2+ IL1A vs. TRF2+ IL1RA	5.112	-2.630 to 12.85	No	ns	0.5341
TRF2+ IL1A vs. TRF2+ IL1A+ IL1RA	1.971	-5.771 to 9.713	No	ns	0.9993
TRF2+ IL1A vs. TRF2+IL1B+IL1RA	0.614	-7.128 to 8.356	No	ns	>0.9999
TRF2 + IL1B vs. TRF2+ IL1RA	11.96	4.222 to 19.71	Yes	***	0.0001
TRF2 + IL1B vs. TRF2+ IL1A+ IL1RA	8.823	1.081 to 16.57	Yes	*	0.0126
TRF2 + IL1B vs. TRF2+IL1B+IL1RA	7.466	-0.2760 to 15.21	No	ns	0.0689
TRF2+ IL1RA vs. TRF2+ IL1A+ IL1RA	-3.14	-10.88 to 4.602	No	ns	0.9655
TRF2+ IL1RA vs. TRF2+IL1B+IL1RA	-4.498	-12.24 to 3.244	No	ns	0.7163
TRF2+ IL1A+ IL1RA vs. TRF2+IL1B+IL1RA	-1.357	-9.099 to 6.385	No	ns	>0.9999
IL8
Control vs. control +IL1A	-4.696	-12.44 to 3.046	No	ns	0.6591
Control vs. control + IL1B	-8.794	-16.54 to -1.052	Yes	*	0.0131
Control vs. control+ IL1RA	-0.4311	-8.173 to 7.311	No	ns	>0.9999
Control vs. Control +IL1A +IL1RA	-4.23	-11.97 to 3.512	No	ns	0.7873
Control vs. Control +IL1B+IL1RA	-2.53	-10.27 to 5.212	No	ns	0.9936
Control vs. TRF2	-8.893	-16.63 to -1.151	Yes	*	0.0114
Control vs. TRF2+ IL1A	-10.6	-18.34 to -2.858	Yes	***	0.0009
Control vs. TRF2 + IL1B	-21.36	-29.10 to -13.62	Yes	****	<0.0001
Control vs. TRF2+ IL1RA	-4.684	-12.43 to 3.058	No	ns	0.6629
Control vs. TRF2+ IL1A+ IL1RA	-11.39	-19.13 to -3.644	Yes	***	0.0003
Control vs. TRF2+IL1B+IL1RA	-13.01	-20.76 to -5.273	Yes	****	<0.0001
control +IL1A vs. control + IL1B	-4.098	-11.84 to 3.644	No	ns	0.8191
control +IL1A vs. control+ IL1RA	4.265	-3.477 to 12.01	No	ns	0.7784
control +IL1A vs. Control +IL1A +IL1RA	0.4665	-7.275 to 8.208	No	ns	>0.9999
control +IL1A vs. Control +IL1B+IL1RA	2.167	-5.575 to 9.909	No	ns	0.9983
control +IL1A vs. TRF2	-4.196	-11.94 to 3.546	No	ns	0.7957
control +IL1A vs. TRF2+ IL1A	-5.904	-13.65 to 1.838	No	ns	0.3127
control +IL1A vs. TRF2 + IL1B	-16.66	-24.41 to -8.921	Yes	****	<0.0001
control +IL1A vs. TRF2+ IL1RA	0.01279	-7.729 to 7.755	No	ns	>0.9999
control +IL1A vs. TRF2+ IL1A+ IL1RA	-6.69	-14.43 to 1.052	No	ns	0.1564
control +IL1A vs. TRF2+IL1B+IL1RA	-8.318	-16.06 to -0.5766	Yes	*	0.0245
control + IL1B vs. control+ IL1RA	8.363	0.6210 to 16.10	Yes	*	0.0232
control + IL1B vs. Control +IL1A +IL1RA	4.564	-3.178 to 12.31	No	ns	0.6975
control + IL1B vs. Control +IL1B+IL1RA	6.265	-1.477 to 14.01	No	ns	0.2318
control + IL1B vs. TRF2	-0.09844	-7.840 to 7.644	No	ns	>0.9999
control + IL1B vs. TRF2+ IL1A	-1.806	-9.548 to 5.936	No	ns	0.9997
control + IL1B vs. TRF2 + IL1B	-12.57	-20.31 to -4.824	Yes	****	<0.0001
control + IL1B vs. TRF2+ IL1RA	4.11	-3.631 to 11.85	No	ns	0.8161
control + IL1B vs. TRF2+ IL1A+ IL1RA	-2.592	-10.33 to 5.150	No	ns	0.9922
control + IL1B vs. TRF2+IL1B+IL1RA	-4.221	-11.96 to 3.521	No	ns	0.7896
control+ IL1RA vs. Control +IL1A +IL1RA	-3.799	-11.54 to 3.943	No	ns	0.8809
control+ IL1RA vs. Control +IL1B+IL1RA	-2.098	-9.840 to 5.643	No	ns	0.9988
control+ IL1RA vs. TRF2	-8.461	-16.20 to -0.7195	Yes	*	0.0204
control+ IL1RA vs. TRF2+ IL1A	-10.17	-17.91 to -2.427	Yes	**	0.0018
control+ IL1RA vs. TRF2 + IL1B	-20.93	-28.67 to -13.19	Yes	****	<0.0001
control+ IL1RA vs. TRF2+ IL1RA	-4.253	-11.99 to 3.489	No	ns	0.7817
control+ IL1RA vs. TRF2+ IL1A+ IL1RA	-10.96	-18.70 to -3.213	Yes	***	0.0005
control+ IL1RA vs. TRF2+IL1B+IL1RA	-12.58	-20.33 to -4.842	Yes	****	<0.0001
Control +IL1A +IL1RA vs. Control +IL1B+IL1RA	1.7	-6.042 to 9.442	No	ns	0.9998
Control +IL1A +IL1RA vs. TRF2	-4.663	-12.40 to 3.079	No	ns	0.669
Control +IL1A +IL1RA vs. TRF2+ IL1A	-6.37	-14.11 to 1.372	No	ns	0.2111
Control +IL1A +IL1RA vs. TRF2 + IL1B	-17.13	-24.87 to -9.388	Yes	****	<0.0001
Control +IL1A +IL1RA vs. TRF2+ IL1RA	-0.4537	-8.196 to 7.288	No	ns	>0.9999
Control +IL1A +IL1RA vs. TRF2+ IL1A+ IL1RA	-7.156	-14.90 to 0.5856	No	ns	0.097
Control +IL1A +IL1RA vs. TRF2+IL1B+IL1RA	-8.785	-16.53 to -1.043	Yes	*	0.0133
Control +IL1B+IL1RA vs. TRF2	-6.363	-14.10 to 1.379	No	ns	0.2125
Control +IL1B+IL1RA vs. TRF2+ IL1A	-8.07	-15.81 to -0.3285	Yes	*	0.0335
Control +IL1B+IL1RA vs. TRF2 + IL1B	-18.83	-26.57 to -11.09	Yes	****	<0.0001
Control +IL1B+IL1RA vs. TRF2+ IL1RA	-2.154	-9.896 to 5.588	No	ns	0.9984
Control +IL1B+IL1RA vs. TRF2+ IL1A+ IL1RA	-8.857	-16.60 to -1.115	Yes	*	0.012
Control +IL1B+IL1RA vs. TRF2+IL1B+IL1RA	-10.49	-18.23 to -2.743	Yes	**	0.0011
TRF2 vs. TRF2+ IL1A	-1.707	-9.449 to 6.034	No	ns	0.9998
TRF2 vs. TRF2 + IL1B	-12.47	-20.21 to -4.725	Yes	****	<0.0001
TRF2 vs. TRF2+ IL1RA	4.209	-3.533 to 11.95	No	ns	0.7925
TRF2 vs. TRF2+ IL1A+ IL1RA	-2.494	-10.24 to 5.248	No	ns	0.9943
TRF2 vs. TRF2+IL1B+IL1RA	-4.122	-11.86 to 3.620	No	ns	0.8133
TRF2+ IL1A vs. TRF2 + IL1B	-10.76	-18.50 to -3.018	Yes	***	0.0007
TRF2+ IL1A vs. TRF2+ IL1RA	5.916	-1.826 to 13.66	No	ns	0.3096
TRF2+ IL1A vs. TRF2+ IL1A+ IL1RA	-0.7862	-8.528 to 6.956	No	ns	>0.9999
TRF2+ IL1A vs. TRF2+IL1B+IL1RA	-2.415	-10.16 to 5.327	No	ns	0.9957
TRF2 + IL1B vs. TRF2+ IL1RA	16.68	8.934 to 24.42	Yes	****	<0.0001
TRF2 + IL1B vs. TRF2+ IL1A+ IL1RA	9.973	2.231 to 17.72	Yes	**	0.0024
TRF2 + IL1B vs. TRF2+IL1B+IL1RA	8.345	0.6027 to 16.09	Yes	*	0.0237
TRF2+ IL1RA vs. TRF2+ IL1A+ IL1RA	-6.703	-14.44 to 1.039	No	ns	0.1545
TRF2+ IL1RA vs. TRF2+IL1B+IL1RA	-8.331	-16.07 to -0.5893	Yes	*	0.0241
TRF2+ IL1A+ IL1RA vs. TRF2+IL1B+IL1RA	-1.629	-9.371 to 6.113	No	ns	0.9999
TNF
Control vs. control +IL1A	-3.284	-11.03 to 4.458	No	ns	0.9528
Control vs. control + IL1B	-4.658	-12.40 to 3.084	No	ns	0.6704
Control vs. control+ IL1RA	-0.3554	-8.097 to 7.387	No	ns	>0.9999
Control vs. Control +IL1A +IL1RA	-2.689	-10.43 to 5.053	No	ns	0.9894
Control vs. Control +IL1B+IL1RA	-2.292	-10.03 to 5.450	No	ns	0.9972
Control vs. TRF2	-8.561	-16.30 to -0.8189	Yes	*	0.0179
Control vs. TRF2+ IL1A	-12.62	-20.36 to -4.878	Yes	****	<0.0001
Control vs. TRF2 + IL1B	-16.4	-24.14 to -8.657	Yes	****	<0.0001
Control vs. TRF2+ IL1RA	-4.23	-11.97 to 3.512	No	ns	0.7872
Control vs. TRF2+ IL1A+ IL1RA	-7.889	-15.63 to -0.1473	Yes	*	0.0419
Control vs. TRF2+IL1B+IL1RA	-7.856	-15.60 to -0.1142	Yes	*	0.0436
control +IL1A vs. control + IL1B	-1.374	-9.116 to 6.368	No	ns	>0.9999
control +IL1A vs. control+ IL1RA	2.929	-4.813 to 10.67	No	ns	0.9794
control +IL1A vs. Control +IL1A +IL1RA	0.595	-7.147 to 8.337	No	ns	>0.9999
control +IL1A vs. Control +IL1B+IL1RA	0.9921	-6.750 to 8.734	No	ns	>0.9999
control +IL1A vs. TRF2	-5.277	-13.02 to 2.465	No	ns	0.4846
control +IL1A vs. TRF2+ IL1A	-9.335	-17.08 to -1.594	Yes	**	0.0062
control +IL1A vs. TRF2 + IL1B	-13.11	-20.86 to -5.373	Yes	****	<0.0001
control +IL1A vs. TRF2+ IL1RA	-0.9463	-8.688 to 6.796	No	ns	>0.9999
control +IL1A vs. TRF2+ IL1A+ IL1RA	-4.605	-12.35 to 3.137	No	ns	0.6857
control +IL1A vs. TRF2+IL1B+IL1RA	-4.572	-12.31 to 3.170	No	ns	0.6953
control + IL1B vs. control+ IL1RA	4.303	-3.439 to 12.04	No	ns	0.7689
control + IL1B vs. Control +IL1A +IL1RA	1.969	-5.773 to 9.711	No	ns	0.9993
control + IL1B vs. Control +IL1B+IL1RA	2.366	-5.376 to 10.11	No	ns	0.9964
control + IL1B vs. TRF2	-3.903	-11.64 to 3.839	No	ns	0.861
control + IL1B vs. TRF2+ IL1A	-7.962	-15.70 to -0.2197	Yes	*	0.0384
control + IL1B vs. TRF2 + IL1B	-11.74	-19.48 to -3.999	Yes	***	0.0001
control + IL1B vs. TRF2+ IL1RA	0.4276	-7.314 to 8.170	No	ns	>0.9999
control + IL1B vs. TRF2+ IL1A+ IL1RA	-3.231	-10.97 to 4.511	No	ns	0.9578
control + IL1B vs. TRF2+IL1B+IL1RA	-3.198	-10.94 to 4.544	No	ns	0.9608
control+ IL1RA vs. Control +IL1A +IL1RA	-2.334	-10.08 to 5.408	No	ns	0.9968
control+ IL1RA vs. Control +IL1B+IL1RA	-1.937	-9.679 to 5.805	No	ns	0.9994
control+ IL1RA vs. TRF2	-8.205	-15.95 to -0.4635	Yes	*	0.0283
control+ IL1RA vs. TRF2+ IL1A	-12.26	-20.01 to -4.522	Yes	****	<0.0001
control+ IL1RA vs. TRF2 + IL1B	-16.04	-23.79 to -8.301	Yes	****	<0.0001
control+ IL1RA vs. TRF2+ IL1RA	-3.875	-11.62 to 3.867	No	ns	0.8665
control+ IL1RA vs. TRF2+ IL1A+ IL1RA	-7.534	-15.28 to 0.2081	No	ns	0.0637
control+ IL1RA vs. TRF2+IL1B+IL1RA	-7.501	-15.24 to 0.2412	No	ns	0.0662
Control +IL1A +IL1RA vs. Control +IL1B+IL1RA	0.3971	-7.345 to 8.139	No	ns	>0.9999
Control +IL1A +IL1RA vs. TRF2	-5.872	-13.61 to 1.870	No	ns	0.3206
Control +IL1A +IL1RA vs. TRF2+ IL1A	-9.93	-17.67 to -2.189	Yes	**	0.0026
Control +IL1A +IL1RA vs. TRF2 + IL1B	-13.71	-21.45 to -5.968	Yes	****	<0.0001
Control +IL1A +IL1RA vs. TRF2+ IL1RA	-1.541	-9.283 to 6.201	No	ns	>0.9999
Control +IL1A +IL1RA vs. TRF2+ IL1A+ IL1RA	-5.2	-12.94 to 2.542	No	ns	0.5075
Control +IL1A +IL1RA vs. TRF2+IL1B+IL1RA	-5.167	-12.91 to 2.575	No	ns	0.5174
Control +IL1B+IL1RA vs. TRF2	-6.269	-14.01 to 1.473	No	ns	0.231
Control +IL1B+IL1RA vs. TRF2+ IL1A	-10.33	-18.07 to -2.586	Yes	**	0.0014
Control +IL1B+IL1RA vs. TRF2 + IL1B	-14.11	-21.85 to -6.365	Yes	****	<0.0001
Control +IL1B+IL1RA vs. TRF2+ IL1RA	-1.938	-9.680 to 5.804	No	ns	0.9994
Control +IL1B+IL1RA vs. TRF2+ IL1A+ IL1RA	-5.597	-13.34 to 2.145	No	ns	0.3926
Control +IL1B+IL1RA vs. TRF2+IL1B+IL1RA	-5.564	-13.31 to 2.178	No	ns	0.4017
TRF2 vs. TRF2+ IL1A	-4.059	-11.80 to 3.683	No	ns	0.8279
TRF2 vs. TRF2 + IL1B	-7.838	-15.58 to -0.09591	Yes	*	0.0446
TRF2 vs. TRF2+ IL1RA	4.33	-3.411 to 12.07	No	ns	0.7616
TRF2 vs. TRF2+ IL1A+ IL1RA	0.6716	-7.070 to 8.414	No	ns	>0.9999
TRF2 vs. TRF2+IL1B+IL1RA	0.7047	-7.037 to 8.447	No	ns	>0.9999
TRF2+ IL1A vs. TRF2 + IL1B	-3.779	-11.52 to 3.963	No	ns	0.8845
TRF2+ IL1A vs. TRF2+ IL1RA	8.389	0.6473 to 16.13	Yes	*	0.0224
TRF2+ IL1A vs. TRF2+ IL1A+ IL1RA	4.73	-3.012 to 12.47	No	ns	0.6491
TRF2+ IL1A vs. TRF2+IL1B+IL1RA	4.764	-2.978 to 12.51	No	ns	0.6392
TRF2 + IL1B vs. TRF2+ IL1RA	12.17	4.426 to 19.91	Yes	****	<0.0001
TRF2 + IL1B vs. TRF2+ IL1A+ IL1RA	8.509	0.7675 to 16.25	Yes	*	0.0191
TRF2 + IL1B vs. TRF2+IL1B+IL1RA	8.543	0.8006 to 16.28	Yes	*	0.0183
TRF2+ IL1RA vs. TRF2+ IL1A+ IL1RA	-3.659	-11.40 to 4.083	No	ns	0.9048
TRF2+ IL1RA vs. TRF2+IL1B+IL1RA	-3.626	-11.37 to 4.116	No	ns	0.91
TRF2+ IL1A+ IL1RA vs. TRF2+IL1B+IL1RA	0.03313	-7.709 to 7.775	No	ns	>0.9999

### Sheet: 6E
CONTROL	TRF2 INDUCED
5.03531	3.11927
1.25279	6.49786
0.665135	7.73459
2.05946	9.80415
3.04558	0.902222
5.83306	5.9655
Wilcoxon Signed Rank Test
Sum of signed ranks (W)	21	21
Sum of positive ranks	21	21
Sum of negative ranks	0	0
P value (two tailed)	0.0312	0.0312
Exact or estimate?	Exact	Exact
P value summary	*	*
Significant (alpha=0.05)?	Yes	Yes
