## Supplementary material for "Telomere length sensitive regulation of Interleukin Receptor 1 type 1 (IL1R1) by the shelterin protein TRF2 modulates immune signalling in the tumour microenvironment": revised manuscript source data and statistical tests: FIGURE 8.xlsx

### Sheet: 8A
Gene	log 2 Fold Change (IIL1R1 HIGH/IL1R1 LOW)	-log 10(p-value)
TERT	-0.48	4.14062
TERC	-0.07	0.863279
CD163	0.38	2.00829
MRC1	0.79	4.50892
MRC2	0.22	1.30016
CD86	0.2	1.3851
CD80	0.17	0.769551
CCL3	0.12	0.476254
CXCL12	0.43	3.67407
CCL2	0.36	2.10067
CCL5	0.19	0.696804
CCL4	0.13	0.581699
CCL8	0.37	1.64975
CD3G	0.49	2.28133
CD4	0.23	1.74715
CD8A	0.22	0.860121
FOXP3	0.13	0.533132
ENTPD1	0.2	3.24207
PDCD1	0.13	0.390406

### Sheet: 8B
TNBC-ST	TNBC-LT
11.6	3.95
8.11	1.78
7.34	3.81
16.8	0.85
6.07	0.22
7.09	5.41
2.29	1.27
5.46	5.11
8.24	0.18
Column A	TNBC-ST
vs.	vs.
Column B	TNBC-LT
Mann Whitney test
P value	0.0005
Exact or approximate P value?	Exact
P value summary	***
Significantly different (P < 0.05)?	Yes
One- or two-tailed P value?	Two-tailed
Sum of ranks in column A,B	122 , 49
Mann-Whitney U	4

### Sheet: 8D
TNBO-ST	TNBO-LT
6.54	4.05
9.87	4.88
7.34	1.59
10.9	0.99
9.87	3.37
Column B	TNBO-LT
vs.	vs.
Column A	TNBO-ST
Mann Whitney test
P value	0.0079
Exact or approximate P value?	Exact
P value summary	**
Significantly different (P < 0.05)?	Yes
One- or two-tailed P value?	Two-tailed
Sum of ranks in column A,B	40 , 15
Mann-Whitney U	0

### Sheet: 8E
TNBO-ST	vehicle	IL1RA		TNBO-LT	vehicle	IL1RA
	9.17	3.61			7.02	3.41
	8.85	4.16			6.72	2.11
	7.44	4.7			5.56	1.94
Column B	IL1RA				Column B	IL1RA
vs.	vs.				vs.	vs.
Column A	vehicle				Column A	vehicle
Unpaired t test with Welch's correction					Unpaired t test with Welch's correction
P value	0.0046				P value	0.0036
P value summary	**				P value summary	**
Significantly different (P < 0.05)?	Yes				Significantly different (P < 0.05)?	Yes
One- or two-tailed P value?	Two-tailed				One- or two-tailed P value?	Two-tailed
Welch-corrected t, df	t=7.011, df=3.249				Welch-corrected t, df	t=6.136, df=3.993

### Sheet: 8F
	JD83			12459			NMM
DMSO	1	0.893409	1.29394	1.34899	1.47888	1.49894	0.849898	1.42989	0.921788
1 μM	1.1559	1.84994	0.948845	1.00422	1.337	0.99377	1.01226	1.08089	1.24799
2 μM	0.948852	0.4886	1.38589	1.28026	1.10523	1.1098	1.15307	0.923428	0.73619
5 μM	0.458995	0.619949	0.391009	1.62204	0.453002	1.17319	1.42941	0.938802	0.927358
Column A	DMSO
vs.	vs.
Column D	5 μM
Test details
Test name	Unpaired t test with Welch correction
Variance assumption	Individual variance for each group
Multiple comparisons	Set P value threshold
Method	No correction for multiple comparisons
Alpha	0.05
	Below threshold?	P value	Mean of DMSO	Mean of 5 μM	Difference	SE of difference	t ratio	df
JD83	Yes	0.022771	1.062	0.49	0.5725	0.1377	4.158	3.165
12459	No	0.401897	1.442	1.083	0.3595	0.3437	1.046	2.076
NMM	No	0.904997	1.067	1.099	-0.03133	0.2464	0.1272	3.962

### Sheet: 8F extended
DMSO					JD 83 5μM
6.71	3.91	4.98	5.9	4.44	1.83	0.34	2.55	0.97	3.84
Column B	JD 83 5μM
vs.	vs.
Column A	DMSO
Mann Whitney test
P value	0.0079
Exact or approximate P value?	Exact
P value summary	**
Significantly different (P < 0.05)?	Yes
One- or two-tailed P value?	Two-tailed
Sum of ranks in column A,B	40 , 15
Mann-Whitney U	0
