## Supplementary material for "Telomere length sensitive regulation of Interleukin Receptor 1 type 1 (IL1R1) by the shelterin protein TRF2 modulates immune signalling in the tumour microenvironment": revised manuscript source data and statistical tests: Supplementary Figure 1.xlsx

### Sheet: S1B
mRNA expression	HT1080			HT1080-LT
TERT	1	0.876281	0.94234	15.9495	9.36858	14.432
TERC	1	0.787905	0.3117	12.2801	22.094	13.1371
Column A	HT1080
vs.	vs.
Column B	HT1080-LT
Test details
Test name	Unpaired t test with Welch correction
Variance assumption	Individual variance for each group
Multiple comparisons	Set P value threshold
Method	No correction for multiple comparisons
Alpha	0.05
	Below threshold?	P value	Mean of HT1080	Mean of HT1080-LT	Difference	SE of difference	t ratio	df
TERT	Yes	0.025107	0.9395	13.25	-12.31	1.99	6.187	2.001
TERC	Yes	0.03989	0.6999	15.84	-15.14	3.145	4.813	2.017

### Sheet: S1C
Mean Telomeric signal	HT1080	HT1080-LT
	24.1572	53.0306
	38.0434	49.6118		Column B	HT1080-LT
	33.8833	42.2443		vs.	vs.
	27.8585	60.9379		Column A	HT1080
	24.7337	51.6491
	33.2279	47.9847		Mann Whitney test
	26.7699	52.2191		P value	<0.0001
	30.2418	43.7575		Exact or approximate P value?	Exact
	33.8504	60.4788		P value summary	****
	34.5429	50.5401		Significantly different (P < 0.05)?	Yes
	26.0891	49.1174		One- or two-tailed P value?	Two-tailed
	26.3547	42.0596		Sum of ranks in column A,B	120 , 345
	38.9846	59.6095		Mann-Whitney U	0
	39.4781	56.87
	23.1242	56.3246		Difference between medians
				Median of column A	30.24, n=15
				Median of column B	51.65, n=15
				Difference: Actual	21.41
				Difference: Hodges-Lehmann	21.49

### Sheet: S1G
TRF2 occupancy (over IgG)	IL1RAPL1	1.37975	2.34775	1.37975
1% input	IL1R2	2.48844	1.9478	1.74785
	IL1R1	11.3899	7.28737	12.3889
	IL2RB	1.38844	1.28974	1.78488
	CXCR6	1.94794	0.488944	1.28489
	IL17REL	1.38849	2.18948	0.939779
Column A	TRF2 ChIP
vs.	vs.
Column B	IgG
Test details
Test name	Unpaired t test with Welch correction
Variance assumption	Individual variance for each group
Multiple comparisons	Set P value threshold
Method	No correction for multiple comparisons
Alpha	0.05
	Below threshold?	P value	Mean of TRF2 ChIP	Mean of IgG	Difference	SE of difference	t ratio	df
IL1RAPL1	No	0.16142	1.702	1	0.7024	0.3227	2.177	2
IL1R2	Yes	0.040796	2.061	1	1.061	0.2212	4.798	2
IL1R1	Yes	0.026726	10.36	1	9.355	1.561	5.994	2
IL2RB	No	0.084265	1.488	1	0.4877	0.1513	3.223	2
CXCR6	No	0.625917	1.241	1	0.2406	0.4218	0.5704	2
IL17REL	No	0.300528	1.506	1	0.5059	0.3655	1.384	2

### Sheet: S1H
TRF2 occupancy ( normalized to IgG)- 1% input	HT1080			MDAMB 231			HEK			MRC5			IgG (Mock)
+200 bp	2.634	1.45758	1.01918	1.26971	0.806169	1.16834	5.76077	2.12611	4.6767	1.26971	0.806169	1.16834	1	1	1
-200 bp	5.33493	4.50886	3.61185	3.4558	5.38116	3.50194	3.78124	2.56022	3.21194	2.4558	2.38116	1.50194	1	1	1
-400 bp	2.34325	1.89196	1.35075	4.59671	3.60984	6.77889	3.71603	4.34518	3.41434	1.59671	1.60984	1.77889	1	1	1
-600 bp	1.3777	0.85258	1.07362	0.553928	1.4065	0.811605	0.499814	0.871299	1.14489	0.553928	1.4065	0.811605	1	1	1
-800 bp	0.859341	0.835891	0.836556	1.37069	0.935634	0.954918	0.486131	1.13222	1.4363	1.37069	0.935634	0.954918	1	1	1
-1000 bp	0.802004	1.42109	1.13576	1.28064	1.24087	0.637943	1.05588	1.13273	0.714567	1.28064	1.24087	0.637943	1	1	1
3' UTR	1.31085	1.30963	1.08633	0.831085	0.69916	0.58912	0.51624	1.08912	1.02873	0.831085	0.69916	0.58912	1	1	1
-20 KB	0.709181	0.551803	0.959718	1.15708	1.14253	0.525057	1.12652	1.2173	0.721621	1.15708	1.14253	0.525057	1	1	1
Column A	HT1080
vs.	vs.
Column E	IgG (Mock)
Test details
Test name	Unpaired t test with Welch correction
Variance assumption	Individual variance for each group
Multiple comparisons	Set P value threshold
Method	No correction for multiple comparisons
Alpha	0.05
	Below threshold?	P value	Mean of HT1080	Mean of IgG (Mock)	Difference	SE of difference	t ratio	df
+200 bp	No	0.281871	1.704	1	0.7036	0.4821	1.459	2
-200 bp	Yes	0.019778	4.485	1	3.485	0.4976	7.005	2
-400 bp	No	0.095222	1.862	1	0.862	0.2869	3.004	2
-600 bp	No	0.574214	1.101	1	0.1013	0.1522	0.6655	2
-800 bp	Yes	0.00243	0.8439	1	-0.1561	0.007708	20.25	2
-1000 bp	No	0.572567	1.12	1	0.1196	0.1789	0.6686	2
3' UTR	No	0.087403	1.236	1	0.2356	0.07464	3.157	2
-20 KB	No	0.160265	0.7402	1	-0.2598	0.1188	2.187	2
Column B	MDAMB 231
vs.	vs.
Column E	IgG (Mock)
Test details
Test name	Unpaired t test with Welch correction
Variance assumption	Individual variance for each group
Multiple comparisons	Set P value threshold
Method	No correction for multiple comparisons
Alpha	0.05
	Below threshold?	P value	Mean of MDAMB 231	Mean of IgG (Mock)	Difference	SE of difference	t ratio	df
+200 bp	No	0.621333	1.081	1	0.08141	0.1407	0.5786	2
-200 bp	Yes	0.039092	4.113	1	3.113	0.6342	4.908	2
-400 bp	No	0.050774	4.995	1	3.995	0.9363	4.267	2
-600 bp	No	0.791823	0.924	1	-0.07599	0.2525	0.301	2
-800 bp	No	0.601962	1.087	1	0.08708	0.1419	0.6136	2
-1000 bp	No	0.822125	1.053	1	0.05315	0.2079	0.2556	2
3' UTR	No	0.052356	0.7065	1	-0.2935	0.06994	4.197	2
-20 KB	No	0.805396	0.9416	1	-0.05844	0.2083	0.2806	2
Column C	HEK
vs.	vs.
Column E	IgG (Mock)
Test details
Test name	Unpaired t test with Welch correction
Variance assumption	Individual variance for each group
Multiple comparisons	Set P value threshold
Method	No correction for multiple comparisons
Alpha	0.05
	Below threshold?	P value	Mean of HEK	Mean of IgG (Mock)	Difference	SE of difference	t ratio	df
+200 bp	No	0.097749	4.188	1	3.188	1.077	2.959	2
-200 bp	Yes	0.025098	3.184	1	2.184	0.3527	6.193	2
-400 bp	Yes	0.009289	3.825	1	2.825	0.2742	10.3	2
-600 bp	No	0.47907	0.8387	1	-0.1613	0.1869	0.8631	2
-800 bp	No	0.954068	1.018	1	0.01822	0.2802	0.06503	2
-1000 bp	No	0.825142	0.9677	1	-0.03228	0.1285	0.2512	2
3' UTR	No	0.571253	0.878	1	-0.122	0.1817	0.6712	2
-20 KB	No	0.899283	1.022	1	0.02181	0.1524	0.1432	2
Column D	MRC5
vs.	vs.
Column E	IgG (Mock)
Test details
Test name	Unpaired t test with Welch correction
Variance assumption	Individual variance for each group
Multiple comparisons	Set P value threshold
Method	No correction for multiple comparisons
Alpha	0.05
	Below threshold?	P value	Mean of MRC5	Mean of IgG (Mock)	Difference	SE of difference	t ratio	df
+200 bp	No	0.621333	1.081	1	0.08141	0.1407	0.5786	2
-200 bp	No	0.068084	2.113	1	1.113	0.3063	3.634	2
-400 bp	Yes	0.007765	1.662	1	0.6618	0.05866	11.28	2
-600 bp	No	0.791823	0.924	1	-0.07599	0.2525	0.301	2
-800 bp	No	0.601962	1.087	1	0.08708	0.1419	0.6136	2
-1000 bp	No	0.822125	1.053	1	0.05315	0.2079	0.2556	2
3' UTR	No	0.052356	0.7065	1	-0.2935	0.06994	4.197	2
-20 KB	No	0.805396	0.9416	1	-0.05844	0.2083	0.2806	2

### Sheet: S1J
mRNA expression	HT1080					HT1080-LT
TERT	1	0.890173	0.83454	0.255649	1.02337	9.55595	4.05406	17.4681	7.56794	3.23544
TERC	1	0.815223	0.486412	0.328665	1.24481	1.78235	2.27024	1.6563	3.36673	1.81403
Column A	HT1080
vs.	vs.
Column B	HT1080-LT
Test details
Test name	Mann-Whitney test
Comparison for each test	Compare ranks
Multiple comparisons	Set P value threshold
Method	No correction for multiple comparisons
Alpha	0.05
	Below threshold?	P value	Mean rank of HT1080	Mean rank of HT1080-LT	Mean rank diff.	Mann-Whitney U
TERT	Yes	0.007937	3	8	-5	0
TERC	Yes	0.007937	3	8	-5	0

### Sheet: S1K
TERT mRNA expression	uninduced	Dox 2 μg/ml	Dox 4 μg/ml		TERT mRNA expression	DAY 0	DAY 1	DAY 6	DAY 12
	1	15.9887	11.4508			1	25.9331	36.0677	14.4725
	1.15185	14.1293	15.0928			0.559834	19.9725	21.4547	15.5956
						0.90684	9.91456	21.8815	15.6459
					Column B	DAY 1
					vs.	vs.
					Column A	DAY 0
					Unpaired t test with Welch's correction
					P value	0.0625
					P value summary	ns
					Significantly different (P < 0.05)?	No
					One- or two-tailed P value?	Two-tailed
					Welch-corrected t, df	t=3.803, df=2.003
					Column C	DAY 6
					vs.	vs.
					Column A	DAY 0
					Unpaired t test with Welch's correction
					P value	0.0332
					P value summary	*
					Significantly different (P < 0.05)?	Yes
					One- or two-tailed P value?	Two-tailed
					Welch-corrected t, df	t=5.339, df=2.003
					Column D	DAY 12
					vs.	vs.
					Column A	DAY 0
					Unpaired t test with Welch's correction
					P value	0.0002
					P value summary	***
					Significantly different (P < 0.05)?	Yes
					One- or two-tailed P value?	Two-tailed
					Welch-corrected t, df	t=35.53, df=2.482

### Sheet: S1L
Mean Telomere length	MDAMB 231	MDAMB 231-LT
normalized to 36B4	1	1.796
	1	1.86491
	1	2.02878
Column B	MDAMB 231-LT
vs.	vs.
Column A	MDAMB 231
Unpaired t test with Welch's correction
P value	0.0059
P value summary	**
Significantly different (P < 0.05)?	Yes
One- or two-tailed P value?	Two-tailed
Welch-corrected t, df	t=12.99, df=2.000
