## Supplementary material for "Telomere length sensitive regulation of Interleukin Receptor 1 type 1 (IL1R1) by the shelterin protein TRF2 modulates immune signalling in the tumour microenvironment": revised manuscript source data and statistical tests: Supplementary Figure 2.xlsx

### Sheet: S2B
	Control	TRF2 over-expressed	TRF2 silenced
	1	7.38488	0.389549
	1	5.19888	0.184589
	1	9.48896	0.537894
	Column C	TRF2 silenced
	vs.	vs.
	Column A	Control
	Unpaired t test with Welch's correction
	P value	0.0255
	P value summary	*
	Significantly different (P < 0.05)?	Yes
	One- or two-tailed P value?	Two-tailed
	Welch-corrected t, df	t=6.144, df=2.000
	Column B	TRF2 over-expressed
	vs.	vs.
	Column A	Control
	Unpaired t test with Welch's correction
	P value	0.0359
	P value summary	*
	Significantly different (P < 0.05)?	Yes
	One- or two-tailed P value?	Two-tailed
	Welch-corrected t, df	t=5.133, df=2.000

### Sheet: S2C
Control	HEK293T	MRC5
1	1.94788	3.48595
1	2.67875	5.17997
1	3.1439	3.17883
Column C	MRC5
vs.	vs.
Column A	Control
Unpaired t test with Welch's correction
P value	0.0418
P value summary	*
Significantly different (P < 0.05)?	Yes
One- or two-tailed P value?	Two-tailed
Welch-corrected t, df	t=4.738, df=2.000
Column B	HEK293T
vs.	vs.
Column A	Control
Unpaired t test with Welch's correction
P value	0.0447
P value summary	*
Significantly different (P < 0.05)?	Yes
One- or two-tailed P value?	Two-tailed
Welch-corrected t, df	t=4.568, df=2.000
