## Supplementary material for "Telomere length sensitive regulation of Interleukin Receptor 1 type 1 (IL1R1) by the shelterin protein TRF2 modulates immune signalling in the tumour microenvironment": revised manuscript source data and statistical tests: Supplementary Figure 3.xlsx

### Sheet: S3B
	control			DMSO			360A ( 1µM)			360A ( 2 µM)
TRF2 occupancy	27.7044	13.1735	9.66598	19.853	10.5391	15.737	0.107762	0.223459	1.57475	3.04036	1.88742	0.509659
ANOVA summary
F	7.736
P value	0.0095
P value summary	**
Significant diff. among means (P < 0.05)?	Yes
R squared	0.7437
Tukey's multiple comparisons test	Mean Diff.	95.00% CI of diff.	Below threshold?	Summary	Adjusted P Value
control vs. DMSO	1.472	-12.58 to 15.52	No	ns	0.986
control vs. 360A ( 1µM)	16.21	2.161 to 30.26	Yes	*	0.0252
control vs. 360A ( 2 µM)	15.04	0.9835 to 29.09	Yes	*	0.0365
DMSO vs. 360A ( 1µM)	14.74	0.6891 to 28.79	Yes	*	0.0401
DMSO vs. 360A ( 2 µM)	13.56	-0.4881 to 27.62	No	ns	0.0585
360A ( 1µM) vs. 360A ( 2 µM)	-1.177	-15.23 to 12.87	No	ns	0.9927

### Sheet: S3C
	HEK WT			HEK IL1R1 G4 mutant B
+200 bp	7.35			0.09	4.15
-200 bp	2.26			1.17	1.39
-400 bp	4.75			1.61	1.29
-600 bp	5.06			1.88	2.33
-800 bp	0.71			0.87	0.96
-1000 bp	1.26			1.32	1.46
3' UTR	0.08			0	0.08

### Sheet: S3D
IL1R1 mRNA	HEK WT	HEK IL1R1 G4 mutant B
	1	0.387336
	1	0.418561
