## Supplementary material for "Telomere length sensitive regulation of Interleukin Receptor 1 type 1 (IL1R1) by the shelterin protein TRF2 modulates immune signalling in the tumour microenvironment": revised manuscript source data and statistical tests: Supplementary Figure 4.xlsx

### Sheet: S4A
	H3K27ac	HT1080-control			HT1080- TRF2 up					H3K4me3	HT1080-control			HT1080- TRF2 up					H3K9me3	HT1080-control			HT1080- TRF2 up				H3K27ac	HT1080-control			HT1080- TRF2 up
	+200 bp	0.387404	0.204479	1.8652	2.12201	2.28575	4.04823			+200 bp	0.740117	1.49395	0.973325	1.19236	0.437065	1.04169			+200 bp	1.21127	1.22684	0.356642	0.104194	0.507792	1.06542		+200 bp	1.60347	1.64326	0.419094	1.61563	0.965734	1.23258
	-200 bp	2.77159	1.77045	1.61237	4.06383	3.49815	3.25669			-200 bp	0.864211	1.49368	1.41433	2.18837	1.81732	1.19622			-200 bp	0.900679	0.515925	1.58106	0.153027	0.758505	0.494633		-200 bp	1.72732	1.56014	0.567008	1.59141	1.06109	0.942698
	-400 bp	1.93489	1.85287	1.49806	5.73427	3.40014	4.22777			-400 bp	1.42085	0.601148	1.61379	0.252244	1.50486	0.493578			-400 bp	0.059892	1.6178	0.758983	0.974883	1.28008	1.48554		-400 bp	0.352757	1.56907	1.2128	0.202479	0.033062	1.66885
	-600 bp	0.56473	0.220154	0.20897	1.3173	0.325794	1.63008			-600 bp	0.127887	0.694501	0.671465	1.93342	0.730277	0.010688			-600 bp	1.72308	1.23909	0.473912	1.50067	0.031664	1.45291		-600 bp	0.341754	0.910229	0.911528	1.46662	0.064542	0.930488
	-800 bp	0.142401	0.578264	1.1553	1.79954	1.69569	0.906738			-800 bp	0.497206	1.21368	0.172414	0.024527	0.040809	1.91607			-800 bp	1.20334	1.71875	1.15989	1.48145	0.948162	0.691589		-800 bp	0.236854	0.718229	0.84958	0.348205	0.560867	0.010671
	-1000 bp	1.31997	1.16062	1.86555	1.08081	0.11017	2.63733			-1000 bp	1.58672	1.47032	0.04088	0.207731	1.60516	2.04356			-1000 bp	0.901403	0.895162	1.40129	0.049759	1.41772	0.362424		-1000 bp	1.64083	0.843467	1.68565	1.47358	1.48369	0.335043
																												Two-way ANOVA	Ordinary
	Two-way ANOVA	Ordinary								Two-way ANOVA	Ordinary								Two-way ANOVA	Ordinary								Alpha	0.05
	Alpha	0.05								Alpha	0.05								Alpha	0.05
																												Source of Variation	% of total variation	P value	P value summary	Significant?
	Source of Variation	% of total variation	P value	P value summary	Significant?					Source of Variation	% of total variation	P value	P value summary	Significant?					Source of Variation	% of total variation	P value	P value summary	Significant?					Interaction	2.842	0.9567	ns	No
	Interaction	12.04	0.0422	*	Yes					Interaction	6.415	0.8316	ns	No					Interaction	9.762	0.6733	ns	No					IL1R1 PROMOTER SPANNING PRIMERS	29	0.1001	ns	No
	IL1R1 PROMOTER SPANNING PRIMERS	44.01	<0.0001	****	Yes					IL1R1 PROMOTER SPANNING PRIMERS	19.46	0.3101	ns	No					IL1R1 PROMOTER SPANNING PRIMERS	11.6	0.5892	ns	No					TRF2	1.929	0.4113	ns	No
	TRF2	22.92	<0.0001	****	Yes					TRF2	0.438	0.709	ns	No					TRF2	5.124	0.2082	ns	No
	Šídák's multiple comparisons test	Mean Diff.	95.00% CI of diff.	Below threshold?	Summary	Adjusted P Value				Šídák's multiple comparisons test	Mean Diff.	95.00% CI of diff.	Below threshold?	Summary	Adjusted P Value				Šídák's multiple comparisons test	Mean Diff.	95.00% CI of diff.	Below threshold?	Summary	Adjusted P Value				Šídák's multiple comparisons test	Mean Diff.	95.00% CI of diff.	Below threshold?	Summary	Adjusted P Value
	HT1080-control - HT1080- TRF2 up									HT1080-control - HT1080- TRF2 up									HT1080-control - HT1080- TRF2 up									HT1080-control - HT1080- TRF2 up
	+200 bp	-2	-3.755 to -0.2440	Yes	*	0.0195				+200 bp	0.1788	-1.417 to 1.775	No	ns	0.9998				+200 bp	0.3724	-0.8894 to 1.634	No	ns	0.9561				+200 bp	-0.04938	-1.358 to 1.259	No	ns	>0.9999
	-200 bp	-1.555	-3.310 to 0.2008	No	ns	0.1035				-200 bp	-0.4766	-2.073 to 1.119	No	ns	0.9536				-200 bp	0.5305	-0.7314 to 1.792	No	ns	0.8073				-200 bp	0.08643	-1.222 to 1.395	No	ns	>0.9999
	-400 bp	-2.692	-4.448 to -0.9365	Yes	**	0.0012				-400 bp	0.4617	-1.134 to 2.058	No	ns	0.96				-400 bp	-0.4346	-1.697 to 0.8273	No	ns	0.9123				-400 bp	0.4101	-0.8987 to 1.719	No	ns	0.9421
	-600 bp	-0.7598	-2.515 to 0.9958	No	ns	0.7864				-600 bp	-0.3935	-1.989 to 1.202	No	ns	0.9817				-600 bp	0.1503	-1.112 to 1.412	No	ns	0.9997				-600 bp	-0.09938	-1.408 to 1.209	No	ns	>0.9999
	-800 bp	-0.842	-2.598 to 0.9136	No	ns	0.7003				-800 bp	-0.0327	-1.629 to 1.563	No	ns	>0.9999				-800 bp	0.3203	-0.9416 to 1.582	No	ns	0.9788				-800 bp	0.295	-1.014 to 1.604	No	ns	0.9884
	-1000 bp	0.1726	-1.583 to 1.928	No	ns	0.9999				-1000 bp	-0.2528	-1.849 to 1.343	No	ns	0.9983				-1000 bp	0.456	-0.8059 to 1.718	No	ns	0.8927				-1000 bp	0.2925	-1.016 to 1.601	No	ns	0.9889

### Sheet: S4D
H3	H4	H3+P300	H3+P300+BSA	H3+P300+TRF2	P300+TRF2
1	1.3884	7.38885	5.39899	14.4989	2.17935
1.2834	0.987744	4.59	3.9499	19.4995	2.4989
1.7363	1.94774	6.49894	5.89333	20.4989	3.94797
ANOVA summary
F	49.36
P value	<0.0001
P value summary	****
Significant diff. among means (P < 0.05)?	Yes
R squared	0.9536
Tukey's multiple comparisons test	Mean Diff.	95.00% CI of diff.	Below threshold?	Summary	Adjusted P Value
H3 vs. H4	-0.1014	-4.388 to 4.185	No	ns	>0.9999
H3 vs. H3+P300	-4.819	-9.106 to -0.5327	Yes	*	0.0247
H3 vs. H3+P300+BSA	-3.741	-8.027 to 0.5458	No	ns	0.1012
H3 vs. H3+P300+TRF2	-16.83	-21.11 to -12.54	Yes	****	<0.0001
H3 vs. P300+TRF2	-1.536	-5.822 to 2.751	No	ns	0.8274
H4 vs. H3+P300	-4.718	-9.005 to -0.4313	Yes	*	0.0283
H4 vs. H3+P300+BSA	-3.639	-7.926 to 0.6472	No	ns	0.115
H4 vs. H3+P300+TRF2	-16.72	-21.01 to -12.44	Yes	****	<0.0001
H4 vs. P300+TRF2	-1.434	-5.721 to 2.853	No	ns	0.8625
H3+P300 vs. H3+P300+BSA	1.079	-3.208 to 5.365	No	ns	0.9526
H3+P300 vs. H3+P300+TRF2	-12.01	-16.29 to -7.720	Yes	****	<0.0001
H3+P300 vs. P300+TRF2	3.284	-1.003 to 7.570	No	ns	0.1778
H3+P300+BSA vs. H3+P300+TRF2	-13.09	-17.37 to -8.798	Yes	****	<0.0001
H3+P300+BSA vs. P300+TRF2	2.205	-2.081 to 6.492	No	ns	0.5403
H3+P300+TRF2 vs. P300+TRF2	15.29	11.00 to 19.58	Yes	****	<0.0001
