## Supplementary material for "Telomere length sensitive regulation of Interleukin Receptor 1 type 1 (IL1R1) by the shelterin protein TRF2 modulates immune signalling in the tumour microenvironment": revised manuscript source data and statistical tests: Supplementary Figure 5.xlsx

### Sheet: S5B
	Control			TRF2 WT			TRF2 K293R
SAMD14	1	1	1	0.7473	0.284389	0.636633	0.478875	0.384889	0.377487
CHRM2	1	1	1	0.278785	0.378477	0.523002	0.387875	0.568985	0.443788
ATN1	1	1	1	0.547839	0.278478	0.677347	0.457886	0.178538	0.589893
ANXA2	1	1	1	0.783843	0.612944	0.451738	1.12344	0.718384	0.67294
PDGFR-B	1	1	1	4.45884	7.48874	2.38785	1.38959	0.328778	1.94779
WRNIP1	1	1	1	1.38895	3.48998	2.43889	2.1885	3.47785	1.84789
IL1R1	1	1	1	6.48992	8.38439	3.48959	1.23899	1.63557	1.34899
Two-way ANOVA	Ordinary
Alpha	0.05
Source of Variation	% of total variation	P value	P value summary	Significant?
TRF2 target genes	29.98	0.0007	***	Yes
TRF2	12.14	0.0059	**	Yes
Tukey's multiple comparisons test	Mean Diff.	95.00% CI of diff.	Below threshold?	Summary	Adjusted P Value
SAMD14
Control vs. TRF2 WT	0.4439	-1.260 to 2.148	No	ns	0.8029
Control vs. TRF2 K293R	0.5862	-1.118 to 2.290	No	ns	0.6831
TRF2 WT vs. TRF2 K293R	0.1424	-1.562 to 1.846	No	ns	0.9776
CHRM2
Control vs. TRF2 WT	0.6066	-1.097 to 2.310	No	ns	0.6651
Control vs. TRF2 K293R	0.5331	-1.171 to 2.237	No	ns	0.7292
TRF2 WT vs. TRF2 K293R	-0.07346	-1.777 to 1.630	No	ns	0.994
ATN1
Control vs. TRF2 WT	0.4988	-1.205 to 2.203	No	ns	0.7583
Control vs. TRF2 K293R	0.5912	-1.113 to 2.295	No	ns	0.6787
TRF2 WT vs. TRF2 K293R	0.09245	-1.611 to 1.796	No	ns	0.9905
ANXA2
Control vs. TRF2 WT	0.3838	-1.320 to 2.088	No	ns	0.8484
Control vs. TRF2 K293R	0.1617	-1.542 to 1.866	No	ns	0.9711
TRF2 WT vs. TRF2 K293R	-0.2221	-1.926 to 1.482	No	ns	0.9463
PDGFR-B
Control vs. TRF2 WT	-3.778	-5.482 to -2.075	Yes	****	<0.0001
Control vs. TRF2 K293R	-0.2221	-1.926 to 1.482	No	ns	0.9463
TRF2 WT vs. TRF2 K293R	3.556	1.853 to 5.260	Yes	****	<0.0001
WRNIP1
Control vs. TRF2 WT	-1.439	-3.143 to 0.2646	No	ns	0.1124
Control vs. TRF2 K293R	-1.505	-3.209 to 0.1992	No	ns	0.0929
TRF2 WT vs. TRF2 K293R	-0.06547	-1.769 to 1.638	No	ns	0.9952
IL1R1
Control vs. TRF2 WT	-5.121	-6.825 to -3.417	Yes	****	<0.0001
Control vs. TRF2 K293R	-0.4078	-2.112 to 1.296	No	ns	0.8307
TRF2 WT vs. TRF2 K293R	4.713	3.010 to 6.417	Yes	****	<0.0001
