## Supplementary material for "Telomere length sensitive regulation of Interleukin Receptor 1 type 1 (IL1R1) by the shelterin protein TRF2 modulates immune signalling in the tumour microenvironment": revised manuscript source data and statistical tests: Supplementary Figure 6.xlsx

### Sheet: S6A
IL1R1		Control (only dCas9)	dCas9 TRF2_WT	dCas9 TRF2_K293R		p-nfkb/ total nfkb		Control (Only dCas9)	TRF2 WT	TRF2 K293R
	HT1080	3386	4101	2024			HT1080	0.745949	0.840866	0.627173
	MDAMB231	3703	6633	2099			MDAMB231	0.583445	0.869493	0.463984

### Sheet: S6B
	Control			TRF2			Control			TRF2
IL2	1	0.748848	0.847746	10.7462	9.63875	5.98439	1	0.96491	0.803771	1.81891	3.09055	1.69057
IL6	1	1.39955	1.13456	11.5616	7.25232	10.8636	1	0.883726	0.301327	0.875221	1.1781	1.1167
TNF	1	1.04887	0.743637	14.4577	6.92539	7.29953	1	0.772983	0.948678	2.19456	1.72378	1.0794
Two-way ANOVA	Ordinary
Alpha	0.05
Source of Variation	% of total variation	P value	P value summary	Significant?
Interaction	0.7728	0.9476	ns	No
inflammatory genes	0.006241	0.9936	ns	No
TRF2 induction	87.58	<0.0001	****	Yes
Tukey's multiple comparisons test	Mean Diff.	95.00% CI of diff.	Below threshold?	Summary	Adjusted P Value
IL2
Control vs. TRF2	-7.924	-11.53 to -4.318	Yes	****	<0.0001
Control vs. Control	-0.05736	-3.664 to 3.549	No	ns	>0.9999
Control vs. TRF2	-1.334	-4.941 to 2.272	No	ns	0.7391
TRF2 vs. Control	7.867	4.260 to 11.47	Yes	****	<0.0001
TRF2 vs. TRF2	6.59	2.983 to 10.20	Yes	***	0.0002
Control vs. TRF2	-1.277	-4.884 to 2.329	No	ns	0.7637
IL6
Control vs. TRF2	-8.714	-12.32 to -5.108	Yes	****	<0.0001
Control vs. Control	0.4497	-3.157 to 4.056	No	ns	0.9857
Control vs. TRF2	0.1214	-3.485 to 3.728	No	ns	0.9997
TRF2 vs. Control	9.164	5.558 to 12.77	Yes	****	<0.0001
TRF2 vs. TRF2	8.836	5.229 to 12.44	Yes	****	<0.0001
Control vs. TRF2	-0.3283	-3.935 to 3.278	No	ns	0.9943
TNF
Control vs. TRF2	-8.63	-12.24 to -5.024	Yes	****	<0.0001
Control vs. Control	0.02361	-3.583 to 3.630	No	ns	>0.9999
Control vs. TRF2	-0.7351	-4.342 to 2.871	No	ns	0.9422
TRF2 vs. Control	8.654	5.047 to 12.26	Yes	****	<0.0001
TRF2 vs. TRF2	7.895	4.288 to 11.50	Yes	****	<0.0001
Control vs. TRF2	-0.7587	-4.365 to 2.848	No	ns	0.937
