## Supplementary material for "Telomere length sensitive regulation of Interleukin Receptor 1 type 1 (IL1R1) by the shelterin protein TRF2 modulates immune signalling in the tumour microenvironment": revised manuscript source data and statistical tests: Supplementary Figure 7.xlsx

### Sheet: S7A
TNBC-ST	TNBC-LT
11017	21283
11405	27023
16298	16968
15521	33879
8207	17098
10984	15106
	Column B	TNBC-LT
	vs.	vs.
	Column A	TNBC-ST
	Mann Whitney test
	P value	0.0087
	Exact or approximate P value?	Exact
	P value summary	**
	Significantly different (P < 0.05)?	Yes
	One- or two-tailed P value?	Two-tailed
	Sum of ranks in column A,B	23 , 55
	Mann-Whitney U	2

### Sheet: S7C
sample ID	RTL (HT1080 normlaized)	TRAP activity(HT1080 normalized)
4H I	0.01	1.93638
5L X	0.01	0.381495
4K VIII	0.02	-0.00280855
6D I	0.02	0.595803					RTL (HT1080 normlaized) vs. TRAP activity(HT1080 normalized)
2C III	0.02	0.24372				Spearman r
5I V	0.02	0.0452489				r	-0.3423
5G VII	0.02	0.33921				95% confidence interval	-0.5264 to -0.1275
3G III	0.04	0.0444687
2G III	0.08	-0.00273053				P value
14G I	0.11	0.592807				P (two-tailed)	0.0018
21J X	0.12	0.364407				P value summary	**
14I X	0.12	0.165564				Exact or approximate P value?	Approximate
6J IX	0.12	0.00710438				Significant? (alpha = 0.05)	Yes
5E X	0.13	0.504411
10H VII	0.14	0.0967342				Number of XY Pairs	81
4L I	0.16	0.0181556
4G IX	0.18	1.30421
2K VIII	0.2	0.0870651
10K IV	0.2	-0.0231501
5F III	0.21	0.0284756
6J VI	0.22	0.0385215
6E II	0.22	0.129458
6D II	0.22	0.800537
16H V	0.31	0.29227
10H VI	0.33	0.270947
23A VI	0.35	0.456545
3G V TT	0.371477	-0.00892374
14D VI	0.38	0.911327
23A IV	0.39	0.244344
4C VI	0.4	-0.032038
4J X TT	0.417979	0.116009
1H VI	0.45	0.127247
2G VI TT	0.54	0.00745332
23A V TT	0.6	0.0123176
9H X TT	0.71	0.0139652
21F IV TT	0.73	0.0155343
13K II TT	0.74	0.0142005
19I VI TT	0.74	0.00902244
11F III TT	0.75	0.0012553
3K IX TT	0.787067	0.0413737
7J VIII TT	0.79	0.0058842
4D VIII TT	0.790527	0.0102758
3I II TT	0.79374	-0.00648999
2I VI TT	0.795384	0.0370471
5L II TT	0.8	0.00329515
12G VIII TT	0.8	0.00674721
5L II	0.8	0.041679
7L IV TT	0.86	0.00917935
4F I TT	0.87	0.00808097
4F I	0.87	-0.000129307
2H II TT	0.872162	-0.00594916
4D V TT	0.891865	0.0305571
7A VI TT	0.95	0.00619802
8K II TT	0.98	0.0215754
10F VIII TT	0.98	0.00831633
20L III	1.01	0.29661
17L IV	1.06	0.126912
7B VIII	1.14	0.0946672
10B VIII	1.15	0.120091
18C V	1.17	0.0638694
16H X	1.18	0.00351385
4D VII TT	1.19263	0.171444
7C II	1.22	-0.0200496
15H IV	1.22	0.450148
11F IV	1.31	0.438198
3L III	1.37	-0.000775845
21B III	1.47	0.284002
17F X	1.5	0.000206696
3H I TT	1.648	0.120876
13H VII	1.69	-0.0301778
15K IX	2.34	-0.0281108
17L VI	2.42	0.185407
17L I	2.54	0.24372
18C I	2.78	0.0888797
10B V	2.81	0.222199
15K V	2.9	-0.0101282
15K VI	3.99	-0.0233568
12B IX	4.01	0.0551881
4C IV	8.25	-0.00148704
6J V	10.39	-0.00429084
9G VIII	14.83	-0.00310045

### Sheet: S7D
	short telomere						long telomere
TERT	1	1.47443	0.489829	0.027875	0.294166	0.156659	1.17931	8.42627	0.249153	0.432777	10.3349	3.32694
TERC	1	2.70724	0.071794	0.259466	3.79953	0.683707	7.06407	63.7975	8.09058	33.5434	1.80671	37.8907
Test details
Test name	Mann-Whitney test
Comparison for each test	Compare ranks
Multiple comparisons	Set P value threshold
Method	No correction for multiple comparisons
Alpha	0.05
	Below threshold?	P value	Mean rank of short telomere	Mean rank of long telomere	Mean rank diff.	Mann-Whitney U
TERT	No	0.132035	4.833	8.167	-3.333	8
TERC	Yes	0.008658	3.833	9.167	-5.333	2

### Sheet: S7F
	TERT 7/8	HTR	TRF2	IL1 B	IL1 R1	TNF A	IL 6	IL 8
RTL	-0.092	0.35	-0.133	-0.061	-0.231	-0.109	0.06	-0.162
TERT 7/8	1	0.298	-0.036	-0.035	-0.038	-0.053	-0.028	-0.098
HTR	0.298	1	-0.018	0.059	-0.018	0.809	0.011	-0.146
TRF2	-0.036	-0.018	1	0.29	0.612	0.523	0.48	-0.086
IL1 B	-0.035	0.059	0.29	1	0.668	0.952	0.011	0.233
IL1R1	-0.038	-0.018	0.612	0.668	1	0.493	0.496	0.033
TNF A	-0.053	0.809	0.523	0.952	0.493	1	-0.025	-0.195
IL 6	-0.028	0.011	0.48	0.011	0.496	-0.025	1	-0.11
IL 8	-0.098	-0.146	-0.086	0.233	0.033	-0.195	-0.11	1

### Sheet: S7H
cancer type	Frequency(%) Il1R1 mRNA low	Frequency(%) IL1R1 mRNA high
Breast Invasive Mixed Mucinous Carcinoma	62	0
Metaplastic Breast Cancer	0	27
Breast Invasive Ductal Carcinoma	13	13
Breast Invasive Lobular Carcinoma	7	17
Breast Mixed Ductal and Lobular Carcinoma	7	7
