## Supplementary material for "Telomere length sensitive regulation of Interleukin Receptor 1 type 1 (IL1R1) by the shelterin protein TRF2 modulates immune signalling in the tumour microenvironment": revised manuscript source data and statistical tests: Supplementary Figure 8.xlsx

### Sheet: S8A
	Fold Enrichment	FDR
Regulation of macrophage migration inhibitory factor signaling pathway (GO:2000446)	41.52	0.00912
Dendritic cell antigen processing and presentation (GO:0002468)	31.14	0.0144
Regulation of natural killer cell chemotaxis (GO:2000501)	20.76	0.00526
Negative thymic T cell selection (GO:0045060)	18.87	0.00128
Positive thymic T cell selection (GO:0045059)	18.87	0.00128
Positive regulation of gamma-delta T cell activation (GO:0046645)	18.45	0.00699
Positive regulation of gamma-delta T cell differentiation (GO:0045588)	17.8	0.0391
Negative regulation of dendritic cell apoptotic process (GO:2000669)	17.8	0.0391
Negative regulation of ruffle assembly (GO:1900028)	17.8	0.039
Positive regulation of cholesterol storage (GO:0010886)	17.8	0.0389

### Sheet: S8C
	TNBC-ST					TNBC-LT
CD 45 +ve (% of total cells)	48.8	39.21	42.15	46.18	37.16	40.18	31.81	39.19	49.17	28.48
CD 11B +ve ( % of CD 45 +ve)	41.23	35.21	40.58	51.29	47.19	29.18	21.48	32.19	36.13	33.13
CD 206 high CD 86 low	41.1	39.81	51.32			24.9	21.81	28.91
CD 86 high CD 206 low	17.9	11.21	18.21			16.9	21.17	14.7
Column A	TNBC-ST
vs.	vs.
Column B	TNBC-LT
Test details
Test name	Mann-Whitney test
Comparison for each test	Compare ranks
Multiple comparisons	Set P value threshold
Method	No correction for multiple comparisons
Alpha	0.05
	Below threshold?	P value	Mean rank of TNBC-ST	Mean rank of TNBC-LT	Mean rank diff.	Mann-Whitney U
CD 45 +ve (% of total cells)	No	0.420635	6.4	4.6	1.8	8
CD 11B +ve ( % of CD 45 +ve)	Yes	0.015873	7.8	3.2	4.6	1
Column A	TNBC-ST
vs.	vs.
Column B	TNBC-LT
Test details
Test name	Unpaired t test with Welch correction
Variance assumption	Individual variance for each group
Multiple comparisons	Set P value threshold
Method	No correction for multiple comparisons
Alpha	0.05
	Below threshold?	P value	Mean of TNBC-ST	Mean of TNBC-LT	Difference	SE of difference	t ratio	df
CD 206 high CD 86 low	Yes	0.018208	44.08	25.21	18.87	4.181	4.513	3.157
CD 86 high CD 206 low	No	0.574856	15.77	17.59	-1.817	2.97	0.6117	3.872

### Sheet: S8D
	RTL	Telomerase activity	TERT	TERC	% TAM infiltration
14I X	0.109506	0.767558	0.938079	0.074666	6.31
10H VII	0.127757	0.448461	1.64592	0.20214	7.34
21J X	0.109506	1.68939	0.214584	0.005361	6.16
23A VI	0.319392	2.11655	0.012212	0.019373	16.8
23A IV	0.355894	1.13278	0.128868	0.283697	11.6
10K IV	0.18251	-0.10732	0.068629	0.05105	8.24
15H IV	1.11331	2.08689	0.51663	0.527449	5.11
17L IV	0.9673	0.588365	3.69137	4.76353	3.95
11F IV	1.19544	2.03149	0.109148	0.604095	2.63
17L I	2.31787	1.12989	4.52751	2.50457	5.41
12B IX	3.65932	0.255853	0.189591	0.1349	0.22
13H VII	1.54221	-0.1399	1.45746	2.82917	0.93
	RTL	Telomerase activity	TERT	TERC	% TAM infiltration
RTL	1	-0.143608	0.161121	0.640982	-0.690019
Telomerase activity	-0.143608	1	-0.328671	-0.20979	0.307692
TERT	0.161121	-0.328671	1	0.601399	-0.363636
TERC	0.640982	-0.20979	0.601399	1	-0.566434
% TAM infiltration	-0.690019	0.307692	-0.363636	-0.566434	1
p values	RTL	Telomerase activity	TERT	TERC	% TAM infiltration
RTL		0.654602	0.614325	0.0281666	0.0158316
Telomerase activity	0.654602		0.297333	0.513713	0.331041
TERT	0.614325	0.297333		0.0428005	0.246411
TERC	0.0281666	0.513713	0.0428005		0.0590525
% TAM infiltration	0.0158316	0.331041	0.246411	0.0590525

### Sheet: S8F
	vehicle	IL1RA (10 ng/ml)	IL1RA (20 ng/ml)	IL1RA (50 ng/ml)
IL1R1	1	0.888301	0.112121	0.174411
IL2	1	1.23946	0.061787	0.363964
IL6	1	0.306487	0.395773	0.631374
IL8	1	2.09231	0.305056	0.610772
TNF	1	3.43443	1.25772	1.14419
